# Biological insights from self-perceived facial aging data of the UKBB participants

**DOI:** 10.1101/758854

**Authors:** Simona Vigodner, Raya Khanin

## Abstract

Genetic underpinnings of facial aging are still largely unknown. In this study, we leverage the statistical power of large-scale data from the UK Biobank and perform insilico analysis of genome-wide self-perceived facial aging. Functional analysis reveals significant over-representation of skin pigmentation and immune related pathways that are correlated with facial aging. For males, hair loss is one of the top categories that is highly significantly over-represented in the genetics data associated with self-reported facial aging. Our analysis confirms that genes coding for the extracellular matrix play important roles in aging. Overall, our results provide evidence that while somewhat biased, large-scale self-reported data on aging can be utilized for extracting useful insights into underlying biology, provide candidate skin aging biomarkers, and advance anti-aging skincare.
