## Supplemental Table 1 for "Biological insights from self-perceived facial aging data of the UKBB participants"

### Sheet: table_s1
Sub-set of data for female facial aging https://www.dropbox.com/s/3x8lso3jdbeazc0/1757.gwas.imputed_v3.female.tsv.bgz?dl=0 Annotated using BioMart and GTex
variant	minor_allele	minor_AF	expected_min_category_minor_AC	low_confidence_variant	n_complete_samples	AC	ytx	beta	se	tstat	pval	all.rsids	GeneS	eQTLs: Skin - Not Sun Exposed (Suprapubic)	eQTLs: Skin - Sun Exposed (Lower leg)	eQTLs: Cells - Transformed fibroblasts
2:56011517:G:A	A	0.14202	416.686	FALSE	177280	50354.5	62570	0.0134255	0.00213257	6.29544	3.07e-10	rs41393947	PNPT1,EFEMP1
2:56093204:G:C	C	0.133086	390.474	FALSE	177280	47187	58726.3	0.0154825	0.00218261	7.09355	1.31e-12	rs1802575	EFEMP1	EFEMP1	EFEMP1
2:56095366:G:T	T	0.133006	390.24	FALSE	177280	47158.7	58693.3	0.0155519	0.00218456	7.11901	1.09e-12	rs9309272	EFEMP1	EFEMP1	EFEMP1
2:56095994:C:G	G	0.173879	510.161	FALSE	177280	61650.6	76468.2	0.0115048	0.00196979	5.84059	5.21e-09	rs17278665	EFEMP1	EFEMP1	EFEMP1
2:56102744:A:G	G	0.157834	463.085	FALSE	177280	55961.7	69547.1	0.0140536	0.00204199	6.88232	5.91e-12	rs11899888	EFEMP1	EFEMP1	EFEMP1
2:56116193:TTGATTCTTGGCCTCCCTCCC:T	T	0.0967178	283.77	FALSE	177280	34292.2	42651	0.0144757	0.00254937	5.67813	1.36e-08	rs373596456	EFEMP1
2:56127099:AT:A	A	0.0984858	288.957	FALSE	177280	34919.1	43407.4	0.0135375	0.00250829	5.3971	6.78e-08	rs147984398	EFEMP1
2:56128091:C:A	A	0.0989399	290.29	FALSE	177280	35080.1	43609.8	0.0134753	0.00249054	5.41059	6.29e-08	rs7596872	EFEMP1
2:56135099:G:A	A	0.0979329	287.335	FALSE	177280	34723.1	43161.1	0.0132912	0.00250231	5.31156	1.09e-07	rs78857879	EFEMP1
2:56135497:T:C	C	0.122368	359.027	FALSE	177280	43386.7	53823.3	0.0108391	0.00226667	4.78196	1.74e-06	rs4233964	EFEMP1
2:56141130:G:A	A	0.193549	567.873	FALSE	177280	68624.7	84936.9	0.00842746	0.00187463	4.49553	6.94e-06	rs11894650	EFEMP1
2:56150864:C:T	T	0.0966482	283.566	FALSE	177280	34267.6	42565.7	0.0122959	0.00251819	4.88285	1.05e-06	rs3762515	EFEMP1
2:56152750:C:A	A	0.10298	302.144	FALSE	177280	36512.6	45351.9	0.0123459	0.00244547	5.04849	4.46e-07	rs146896516	EFEMP1
3:126708453:T:C	C	0.311671	914.442	FALSE	177280	110506	135356	-0.00884828	0.00159962	-5.53147	3.18e-08	rs6773789	PLXNA1		CHCHD6	PLXNA1
3:126709202:C:T	T	0.311506	913.958	FALSE	177280	110448	135286	-0.0088262	0.00159997	-5.51647	3.46e-08	rs6764158	PLXNA1		CHCHD6	PLXNA1
3:126711070:G:A	G	0.311725	914.601	FALSE	177280	244035	301094	0.00885035	0.00159997	5.53157	3.18e-08	rs4679138	PLXNA1	PLXNA1	CHCHD6	PLXNA1
3:126711705:C:T	C	0.311671	914.444	FALSE	177280	244054	301116	0.0088315	0.00160015	5.51917	3.41e-08	rs13066329	PLXNA1	PLXNA1	CHCHD6	PLXNA1
3:126712439:A:T	T	0.311634	914.334	FALSE	177280	110493	135337	-0.00890169	0.00160045	-5.56199	2.67e-08	rs9858027	PLXNA1		CHCHD6	PLXNA1
3:126713965:G:T	T	0.106666	312.958	FALSE	177280	37819.5	46170.3	-0.0114006	0.00239312	-4.76389	1.9e-06	rs6763091	PLXNA1	RP11-390G14.1;CHCHD6	TXNRD3;CHCHD6
3:126717964:A:G	A	0.304716	894.037	FALSE	177280	246520	304122	0.00863152	0.00161876	5.33217	9.72e-08	rs7644947	PLXNA1		CHCHD6	PLXNA1
3:126720564:G:T	T	0.106634	312.863	FALSE	177280	37808.1	46163.6	-0.0111846	0.00239385	-4.67221	2.98e-06	rs747967	PLXNA1	RP11-390G14.1;CHCHD6	TXNRD3;CHCHD6
3:126723549:C:T	T	0.106797	313.343	FALSE	177280	37866	46238.2	-0.0110729	0.0023926	-4.62799	3.7e-06	rs28710010	PLXNA1	RP11-390G14.1;CHCHD6	TXNRD3;CHCHD6
3:126724369:C:A	A	0.106672	312.974	FALSE	177280	37821.5	46185	-0.0110465	0.00239416	-4.61395	3.95e-06	rs16837921	PLXNA1	CHCHD6	TXNRD3;CHCHD6
3:126724881:G:C	G	0.312055	915.568	FALSE	177280	243918	300937	0.00868012	0.00160094	5.4219	5.9e-08	rs12489348	PLXNA1	PLXNA1	CHCHD6	PLXNA1
3:126728196:A:G	G	0.312306	916.306	FALSE	177280	110731	135643	-0.00872414	0.00160028	-5.45163	5e-08	rs2361703	PLXNA1		CHCHD6	PLXNA1
3:126729488:C:T	T	0.10698	313.88	FALSE	177280	37930.9	46322.3	-0.0109419	0.00239103	-4.57624	4.74e-06	rs9854729	PLXNA1	RP11-390G14.1;CHCHD6	TXNRD3;CHCHD6
3:126732047:T:C	C	0.313732	920.491	FALSE	177280	111237	136260	-0.00879873	0.00159984	-5.49975	3.81e-08	rs1347003	PLXNA1		CHCHD6	PLXNA1
3:126732159:C:A	A	0.106744	313.186	FALSE	177280	37847.1	46215.9	-0.0110582	0.002393	-4.62105	3.82e-06	rs9870165	PLXNA1	CHCHD6	TXNRD3;CHCHD6
3:126732424:C:G	G	0.106758	313.227	FALSE	177280	37852	46222.2	-0.0110524	0.00239303	-4.6186	3.87e-06	rs9870534	PLXNA1	CHCHD6	TXNRD3;CHCHD6
3:126735453:C:T	T	0.106609	312.79	FALSE	177280	37799.1	46155.7	-0.0111104	0.00239412	-4.64071	3.47e-06	rs9858521	PLXNA1	RP11-390G14.1;CHCHD6	TXNRD3;CHCHD6
3:126739012:G:T	G	0.31846	934.36	FALSE	177280	241647	298091	0.00795677	0.00159553	4.98692	6.14e-07	rs891762	PLXNA1		TXNRD3	PLXNA1
3:126744207:T:C	C	0.294607	864.378	FALSE	177280	104456	127996	-0.00790363	0.00162517	-4.86328	1.16e-06	rs7622204	PLXNA1		TXNRD3;CHCHD6	PLXNA1
3:126749017:T:C	C	0.107001	313.939	FALSE	177280	37938.1	46335.2	-0.0108346	0.00239165	-4.53016	5.9e-06	rs2241675	PLXNA1	CHCHD6	TXNRD3;CHCHD6
3:126750084:G:C	C	0.10689	313.615	FALSE	177280	37898.9	46284.6	-0.0109161	0.00239316	-4.56136	5.09e-06	rs74722228	PLXNA1	CHCHD6	TXNRD3;CHCHD6
3:126754644:G:C	C	0.293435	860.938	FALSE	177280	104040	127482	-0.00797591	0.00162964	-4.89427	9.88e-07	rs9856665	PLXNA1		TXNRD3;CHCHD6	PLXNA1
3:126755134:C:T	T	0.137604	403.73	FALSE	177280	48788.8	59581.1	-0.0118511	0.00217615	-5.44589	5.16e-08	rs3749395	PLXNA1
6:382559:G:A	G	0.348764	1023.27	FALSE	177280	230902	285309	0.0124523	0.00156773	7.9429	1.99e-15	rs7773324	IRF4,DUSP22
6:385735:T:C	T	0.370455	1086.92	FALSE	177280	223211	275913	0.012965	0.00154839	8.3732	5.65e-17	rs2671427	IRF4
6:392690:CG:C	C	0.428151	1256.2	FALSE	177280	151805	185721	-0.0142763	0.00161961	-8.81462	1.21e-18	rs398000140	IRF4
6:403799:A:G	A	0.452609	1327.95	FALSE	177280	194083	240144	0.0130267	0.00149158	8.73349	2.49e-18	rs3778607	IRF4
6:407656:G:A	A	0.298466	875.699	FALSE	177280	105824	129483	-0.0100184	0.00163528	-6.12643	9.01e-10	rs1131442	IRF4
6:408079:C:T	C	0.470458	1380.32	FALSE	177280	187754	232209	0.0113715	0.00149107	7.62638	2.43e-14	rs1050976	IRF4
6:408246:T:C	C	0.232487	682.116	FALSE	177280	82430.5	100850	-0.00914159	0.00176306	-5.18508	2.16e-07	rs7768807	IRF4
6:409119:A:G	A	0.469991	1378.95	FALSE	177280	187920	232411	0.0113269	0.00148927	7.60569	2.85e-14	rs9391997	IRF4
6:409826:GTCT:G	GTCT	0.374946	1100.09	FALSE	177280	221619	273644	0.0092242	0.00153747	5.9996	1.98e-09	rs35957122	IRF4
6:410417:A:G	A	0.470609	1380.77	FALSE	177280	187701	232140	0.0112822	0.00148709	7.58677	3.3e-14	rs1050979	IRF4
6:410848:A:G	A	0.385498	1131.05	FALSE	177280	217878	269103	0.00981753	0.00152358	6.44371	1.17e-10	rs2316515	IRF4
6:411064:A:G	A	0.470578	1380.67	FALSE	177280	187712	232150	0.0112223	0.00148562	7.55398	4.24e-14	rs872071	IRF4
6:412802:G:A	G	0.45491	1334.7	FALSE	177280	193267	238803	0.00930953	0.00149147	6.24185	4.33e-10	rs9392504	IRF4
6:434915:G:A	G	0.488292	1432.65	FALSE	177280	181431	224297	0.00994667	0.00148533	6.6966	2.14e-11	rs4256472	IRF4
6:457748:C:A	C	0.48387	1419.67	FALSE	177280	182999	226126	0.00881193	0.00148667	5.9273	3.09e-09	rs4959270	EXOC2,IRF4
6:466033:C:T	C	0.453218	1329.74	FALSE	177280	193867	239624	0.0106565	0.00152921	6.96866	3.21e-12	rs1540771	SEC5L1,IRF4
7:73449246:C:A	A	0.0831716	244.025	FALSE	177280	29489.3	35939.3	-0.0132551	0.002686	-4.93488	8.03e-07	rs55863875	ELN
7:73457255:G:A	A	0.0640378	187.887	FALSE	177280	22705.2	27623.9	-0.0154154	0.00304739	-5.05858	4.23e-07	rs28763981	ELN
7:73474825:G:C	C	0.0992468	291.19	FALSE	177280	35189	42963.3	-0.0114357	0.00251348	-4.54975	5.37e-06	rs17855988	ELN
8:18272377:C:T	C	0.220821	647.889	FALSE	177280	276266	340636	0.00867478	0.00178576	4.85776	1.19e-06	rs4921913	NAT2
8:18272438:C:T	C	0.222727	653.48	FALSE	177280	275590	339808	0.00875218	0.00178763	4.89597	9.79e-07	rs4921914	NAT2
8:18272466:G:A	G	0.22078	647.768	FALSE	177280	276280	340653	0.0086612	0.00178599	4.84953	1.24e-06	rs4921915	NAT2
8:18272535:C:T	C	0.221261	649.179	FALSE	177280	276110	340447	0.00871033	0.00178476	4.88039	1.06e-06	rs35246381	NAT2
8:18272881:G:A	G	0.220891	648.093	FALSE	177280	276241	340619	0.00889074	0.00178517	4.98034	6.35e-07	rs1495741	NAT2
8:18273300:G:C	G	0.222947	654.126	FALSE	177280	275512	339719	0.0087507	0.00177445	4.93151	8.17e-07	rs1495743	NAT2,PSD3
9:16845726:A:G	A	0.363743	1067.22	FALSE	177280	225591	278288	0.00735428	0.00158275	4.64651	3.38e-06	rs10810645	BNC2
16:89792856:C:T	T	0.101024	296.406	FALSE	177280	35819.2	44469.8	0.011328	0.00245858	4.60753	4.08e-06	rs12925026	ZNF276;MC1R	FANCA;DBNDD1	GAS8;DBNDD1	FANCA;DBNDD1
16:89986117:C:T	T	0.103951	304.993	FALSE	177280	36857	45770	0.0115388	0.00241829	4.77149	1.83e-06	rs1805007	MC1R-All	CDK10;FANCA;DBNDD1	GAS8;DBNDD1	FANCA;DBNDD1
16:90022693:T:C	C	0.0966059	283.442	FALSE	177280	34252.6	42533.9	0.0115472	0.00251044	4.59967	4.23e-06	rs146972365	DEF8;MC1R	CDK10;DBNDD1	GAS8;DBNDD1	FANCA;DBNDD1
16:90054709:T:C	C	0.10526	308.834	FALSE	177280	37321.1	46348.8	0.0117872	0.0024135	4.88388	1.04e-06	rs8063160	AFG3L1P;MC1R	DBNDD1	DBNDD1	DBNDD1
20:32586748:C:T	T	0.165942	486.874	FALSE	177280	58836.4	72939.5	0.00996957	0.00201584	4.94562	7.6e-07	rs6088372	RALY	ASIP	ASIP
20:32665748:A:G	A	0.106073	311.217	FALSE	177280	316951	389690	-0.0139172	0.00245572	-5.66725	1.45e-08	rs6059655	RALY;RALY,EIF252,ASIP,AHCY,ITCH	ASIP	ASIP
20:32849416:A:G	A	0.103213	302.826	FALSE	177280	317965	390982	-0.0134124	0.00253251	-5.29607	1.18e-07	rs1205312	ASIP	ASIP;RP4-614O4.12	ASIP
20:33164515:T:A	A	0.0991333	290.857	FALSE	177280	35148.7	43695.1	0.0126721	0.00251245	5.04373	4.57e-07	rs2424995	PIGU	ASIP;RP4-614O4.12	ASIP	NCOA6
20:33166470:C:T	T	0.106287	311.847	FALSE	177280	37685.2	46811.4	0.0114687	0.00240835	4.76206	1.92e-06	rs56020497	PIGU	ASIP;RP4-614O4.12	ASIP
20:33171772:G:A	A	0.106346	312.019	FALSE	177280	37706	46841	0.0115791	0.0024075	4.8096	1.51e-06	rs910873	PIGU;CDC91L1	ASIP;RP4-614O4.12	ASIP
20:33180152:T:C	C	0.10669	313.03	FALSE	177280	37828.2	46983.1	0.0113413	0.00240838	4.70911	2.49e-06	rs17305573	PIGU	ASIP;RP4-614O4.12	ASIP
20:33236696:G:C	C	0.0979488	287.382	FALSE	177280	34728.7	43168.7	0.0125702	0.00253313	4.96233	6.97e-07	rs56238684	PIGU	ASIP;RP4-614O4.12	ASIP	NCOA6
2:55992140:G:C	C	0.125797	369.088	FALSE	177280	44602.5	55399.5	0.0127165	0.00224598	5.66189	1.5e-08	rs11694967		EFEMP1	EFEMP1
2:55994057:G:T	T	0.125545	368.348	FALSE	177280	44513.2	55290	0.0127424	0.00224751	5.66959	1.43e-08	rs13384182		EFEMP1	EFEMP1
2:55994682:C:G	G	0.125973	369.605	FALSE	177280	44665	55471.4	0.0125712	0.00224444	5.60104	2.13e-08	rs4991004		EFEMP1	EFEMP1
2:55997548:C:G	G	0.125847	369.236	FALSE	177280	44620.5	55425.2	0.0128015	0.00224542	5.70115	1.19e-08	rs13429677		EFEMP1	EFEMP1
2:55997576:A:G	G	0.12611	370.008	FALSE	177280	44713.7	55534.6	0.0126429	0.00224348	5.63539	1.75e-08	rs13404167		EFEMP1	EFEMP1
2:56004781:C:T	T	0.125703	368.813	FALSE	177280	44569.3	55367	0.0129284	0.00224571	5.75694	8.58e-09	rs10167227		EFEMP1	EFEMP1
2:56006985:G:C	C	0.125688	368.768	FALSE	177280	44563.9	55365.4	0.0130297	0.00224331	5.80822	6.32e-09	rs11888023		EFEMP1	EFEMP1
2:56007636:C:T	T	0.135532	397.649	FALSE	177280	48054.1	59647.1	0.0118175	0.00217132	5.44255	5.26e-08	rs13395798			EFEMP1
2:56040035:A:T	T	0.134542	394.747	FALSE	177280	47703.3	59342.9	0.0147676	0.00216711	6.8144	9.5e-12	rs10207635		EFEMP1	EFEMP1
2:56040099:T:C	C	0.134406	394.347	FALSE	177280	47655	59287	0.0148596	0.0021675	6.85562	7.12e-12	rs10199082		EFEMP1	EFEMP1
2:56048944:G:A	A	0.132991	390.195	FALSE	177280	47153.2	58661.9	0.0148639	0.00217917	6.82093	9.07e-12	rs75439645		EFEMP1	EFEMP1
2:56058356:A:G	G	0.133413	391.434	FALSE	177280	47302.9	58863.1	0.0152601	0.00217669	7.01069	2.38e-12	rs76032374		EFEMP1	EFEMP1
2:56079609:G:A	A	0.133542	391.812	FALSE	177280	47348.7	58923	0.0153665	0.00217817	7.05475	1.74e-12	rs11899380		EFEMP1	EFEMP1
2:56089108:G:A	A	0.133379	391.333	FALSE	177280	47290.7	58843.1	0.0151987	0.00218097	6.96877	3.21e-12	rs181661155		EFEMP1	EFEMP1
6:425573:C:T	C	0.396324	1162.82	FALSE	177280	214039	264367	0.0096514	0.00152755	6.31821	2.65e-10	rs6916402			IRF4
6:431891:C:T	C	0.358419	1051.6	FALSE	177280	227479	280827	0.00901197	0.00154854	5.81964	5.91e-09	rs9405666			IRF4
6:432050:C:T	C	0.37507	1100.46	FALSE	177280	221575	273629	0.00962844	0.00153395	6.27688	3.46e-10	rs6925797			IRF4
6:433345:C:T	C	0.358446	1051.68	FALSE	177280	227469	280811	0.00895553	0.00154861	5.78295	7.35e-09	rs6932522			IRF4
20:31982199:T:C	T	0.0915419	268.584	FALSE	177280	322103	396137	-0.0118706	0.00259288	-4.57816	4.69e-06	rs291699	CDK5RAP1	ASIP	ASIP
20:32013204:A:G	A	0.0925972	271.68	FALSE	177280	321729	395665	-0.0120764	0.00257099	-4.69717	2.64e-06	rs677870	SNTA1	ASIP	ASIP
20:32029439:T:C	T	0.0924258	271.177	FALSE	177280	321790	395741	-0.0121582	0.00258294	-4.70711	2.51e-06	rs293721	SNTA1	ASIP	ASIP
20:32050097:GCTGTGTGGCCTTGGGCAGTCAGCCTCTCTGTA:G	G	0.0787231	230.974	FALSE	177280	27912.1	34708.7	0.0141225	0.00296025	4.7707	1.84e-06	rs146929461		ASIP	ASIP
20:32067945:A:G	G	0.0917979	269.335	FALSE	177280	32547.8	40480.5	0.0128851	0.00258966	4.97562	6.51e-07	rs17401449		ASIP	ASIP
20:32069986:G:A	A	0.0931478	273.296	FALSE	177280	33026.5	41081.6	0.0131065	0.00256892	5.10194	3.37e-07	rs75399011		ASIP	ASIP
20:32130651:G:C	C	0.0920259	270.004	FALSE	177280	32628.7	40593.1	0.0134055	0.0025932	5.16946	2.35e-07	rs76771178	CBFA2T2	ASIP	ASIP
20:32135726:GTTACAC:G	G	0.0922864	270.768	FALSE	177280	32721.1	40702	0.0130991	0.00258071	5.07579	3.86e-07	rs146837639	CBFA2T2	ASIP	ASIP
20:32286985:G:A	A	0.0919503	269.782	FALSE	177280	32601.9	40549	0.0129439	0.00258653	5.00433	5.61e-07	rs112007069		ASIP	ASIP
20:32287256:G:A	A	0.0920115	269.962	FALSE	177280	32623.6	40575.4	0.0129326	0.00258636	5.00032	5.73e-07	rs560911951		ASIP	ASIP
20:32322964:G:A	A	0.0923595	270.983	FALSE	177280	32747	40716.5	0.0124546	0.00257398	4.83866	1.31e-06	rs141890296	ZNF341	ASIP	ASIP
20:32356295:C:G	G	0.0907564	266.279	FALSE	177280	32178.6	39987.5	0.0117923	0.00260947	4.51905	6.22e-06	rs56144975	ZNF341	ASIP	ASIP
20:32358743:G:A	A	0.0921403	270.34	FALSE	177280	32669.3	40611.4	0.0122413	0.0025858	4.73406	2.2e-06	rs111930714	ZNF341	ASIP	ASIP
20:32360111:C:A	A	0.0920481	270.069	FALSE	177280	32636.6	40573.3	0.0123267	0.00258585	4.76698	1.87e-06	rs78382342	ZNF341	ASIP	ASIP
20:32467557:TTATTTG:T	T	0.0890733	261.341	FALSE	177280	31581.8	39240.6	0.0122046	0.0027073	4.50804	6.55e-06	rs55711543		ASIP	ASIP
20:32505658:G:C	C	0.103875	304.77	FALSE	177280	36830	45777.5	0.0128799	0.00249626	5.15968	2.48e-07	rs62209647		ASIP	ASIP
20:32538391:G:C	C	0.101524	297.872	FALSE	177280	35996.4	44737.9	0.0128435	0.00253241	5.07167	3.95e-07	rs62211989		ASIP	ASIP
20:32617350:GA:G	GA	0.144995	425.416	FALSE	177280	303150	372695	-0.0113373	0.00218838	-5.18068	2.21e-07	rs869028436		ASIP	ASIP
20:33410931:C:A	A	0.105131	308.453	FALSE	177280	37275.1	46321.2	0.0122161	0.00243646	5.01388	5.34e-07	rs62211619	NCOA6	ASIP;RP4-614O4.12	ASIP
20:33411661:T:C	C	0.104951	307.926	FALSE	177280	37211.4	46238.2	0.0120986	0.00243873	4.96102	7.02e-07	rs62211621	NCOA6	ASIP;RP4-614O4.12	ASIP
20:33576989:C:G	C	0.100932	296.134	FALSE	177280	318774	392027	-0.0114173	0.00248229	-4.5995	4.24e-06	rs1885120	MYH7B	ASIP;RP4-614O4.12	ASIP
20:33662737:C:T	C	0.103449	303.52	FALSE	177280	317881	390900	-0.0119614	0.00245219	-4.87783	1.07e-06	rs4621232	TRPC4AP	ASIP;RP4-614O4.12	ASIP
20:33690010:C:T	C	0.100342	294.402	FALSE	177280	318983	392291	-0.0113478	0.00249801	-4.54274	5.56e-06	rs4911466		ASIP;RP4-614O4.12	ASIP
2:56061813:T:C	C	0.0762422	223.695	FALSE	177280	27032.4	33603	0.0131489	0.00279441	4.70541	2.54e-06	rs10187329		EFEMP1
3:126608598:A:G	G	0.290357	851.907	FALSE	177280	102949	126191	-0.00729819	0.00163212	-4.4716	7.77e-06	rs7633939	CHCHD6	PLXNA1
3:126611886:A:G	G	0.290502	852.332	FALSE	177280	103000	126249	-0.0073744	0.00163214	-4.51825	6.24e-06	rs7627099	CHCHD6	PLXNA1
3:126621362:A:G	G	0.290732	853.008	FALSE	177280	103082	126349	-0.00736983	0.00163181	-4.51634	6.3e-06	rs2885497	CHCHD6	PLXNA1
3:126621543:G:A	A	0.290721	852.976	FALSE	177280	103078	126344	-0.00737676	0.00163184	-4.52051	6.17e-06	rs1972981	CHCHD6	PLXNA1
3:126623316:T:C	C	0.292953	859.523	FALSE	177280	103869	127324	-0.0072736	0.00163129	-4.4588	8.25e-06	rs9872353	CHCHD6	PLXNA1
3:126688271:G:A	G	0.314312	922.192	FALSE	177280	243117	299971	0.00892434	0.00160118	5.57359	2.5e-08	rs4679317		PLXNA1	CHCHD6	PLXNA1
3:126689501:G:C	G	0.314752	923.483	FALSE	177280	242961	299782	0.00894403	0.00159907	5.59325	2.23e-08	rs4679135		PLXNA1	CHCHD6	PLXNA1
3:126697730:G:T	G	0.311622	914.299	FALSE	177280	244071	301150	0.00900436	0.00160102	5.62412	1.87e-08	rs10934798		PLXNA1	CHCHD6	PLXNA1
3:126699209:C:G	C	0.311619	914.291	FALSE	177280	244072	301152	0.00901608	0.0016011	5.6312	1.79e-08	rs11929053		PLXNA1	CHCHD6	PLXNA1
3:126705763:C:A	C	0.311738	914.639	FALSE	177280	244030	301094	0.00891853	0.0016001	5.57372	2.5e-08	rs6802049		PLXNA1	CHCHD6	PLXNA1
3:126543746:T:C	C	0.117043	343.404	FALSE	177280	41498.7	50659	-0.0116251	0.00229919	-5.05615	4.28e-07	rs73203608	CHCHD6		CHCHD6	PLXNA1
3:126549565:C:T	T	0.117173	343.784	FALSE	177280	41544.7	50709.3	-0.0117989	0.00229816	-5.13409	2.84e-07	rs9289284	CHCHD6		CHCHD6	PLXNA1
3:126552072:G:A	A	0.117178	343.799	FALSE	177280	41546.5	50711	-0.0118096	0.00229792	-5.13928	2.76e-07	rs1542234	CHCHD6		CHCHD6	PLXNA1
3:126561086:A:T	T	0.137021	402.019	FALSE	177280	48582.1	59337.9	-0.0110859	0.00215177	-5.15201	2.58e-07	rs7633071	CHCHD6	CHCHD6	CHCHD6	PLXNA1
3:126562154:T:A	A	0.117119	343.627	FALSE	177280	41525.7	50687.3	-0.0117726	0.00229934	-5.11997	3.06e-07	rs9818071	CHCHD6		CHCHD6	PLXNA1
3:126571679:C:T	T	0.117183	343.815	FALSE	177280	41548.5	50712.6	-0.0118334	0.00229798	-5.14948	2.61e-07	rs2166909	CHCHD6		CHCHD6	PLXNA1
3:126575807:G:A	A	0.117294	344.14	FALSE	177280	41587.7	50762	-0.0117911	0.00229737	-5.13246	2.86e-07	rs9812288	CHCHD6		CHCHD6	PLXNA1
3:126576365:C:T	T	0.11823	346.888	FALSE	177280	41919.8	51170.3	-0.011714	0.00228949	-5.11643	3.12e-07	rs41420544	CHCHD6		CHCHD6	PLXNA1
3:126576452:A:T	T	0.118199	346.797	FALSE	177280	41908.8	51155.2	-0.0117576	0.00228944	-5.13557	2.82e-07	rs57123100	CHCHD6		CHCHD6	PLXNA1
3:126579162:A:G	G	0.117252	344.017	FALSE	177280	41572.8	50743.9	-0.0117876	0.00229741	-5.13083	2.89e-07	rs9869726	CHCHD6		CHCHD6	PLXNA1
3:126584800:G:A	A	0.137508	403.448	FALSE	177280	48754.8	59550.7	-0.0110291	0.00214722	-5.13645	2.8e-07	rs9860191	CHCHD6		CHCHD6	PLXNA1
3:126610503:T:C	C	0.117604	345.05	FALSE	177280	41697.6	50892.7	-0.0119003	0.00229589	-5.1833	2.18e-07	rs73207607	CHCHD6		CHCHD6	PLXNA1
3:126611548:G:A	A	0.117457	344.618	FALSE	177280	41645.5	50831.4	-0.0118342	0.0022972	-5.15155	2.59e-07	rs1109799	CHCHD6		CHCHD6	PLXNA1
3:126629723:C:G	G	0.117345	344.29	FALSE	177280	41605.8	50784.1	-0.0118017	0.00229801	-5.13564	2.81e-07	rs9856844	CHCHD6		CHCHD6	PLXNA1
3:126635468:G:T	T	0.118305	347.106	FALSE	177280	41946.1	51200	-0.0117858	0.00228956	-5.14763	2.64e-07	rs58383276	CHCHD6		CHCHD6	PLXNA1
3:126651728:CT:C	C	0.109497	321.264	FALSE	177280	38823.2	47403.6	-0.0113013	0.0023691	-4.77028	1.84e-06	rs112043517	CHCHD6		CHCHD6	PLXNA1
3:126654797:T:A	A	0.109807	322.173	FALSE	177280	38933.1	47538	-0.0112832	0.00236564	-4.76962	1.85e-06	rs9878291	CHCHD6		CHCHD6	PLXNA1
3:126669737:A:G	G	0.110889	325.347	FALSE	177280	39316.7	48013.9	-0.0110685	0.00235568	-4.69864	2.62e-06	rs9289289	CHCHD6		CHCHD6	PLXNA1
3:126673353:T:C	C	0.111059	325.847	FALSE	177280	39377	48088.3	-0.0110642	0.00235525	-4.69766	2.63e-06	rs28718913	CHCHD6		CHCHD6	PLXNA1
3:126673354:C:T	T	0.111059	325.847	FALSE	177280	39377	48088.3	-0.0110642	0.00235525	-4.69766	2.63e-06	rs28488422	CHCHD6		CHCHD6	PLXNA1
3:126675154:C:T	T	0.110863	325.273	FALSE	177280	39307.7	48004.2	-0.0110265	0.00235524	-4.68168	2.85e-06	rs4624521	CHCHD6		CHCHD6	PLXNA1
3:126681829:A:G	G	0.109926	322.523	FALSE	177280	38975.4	47596.5	-0.0111179	0.00236737	-4.69629	2.65e-06	rs1549844			CHCHD6	PLXNA1
3:126688559:G:A	A	0.128649	377.457	FALSE	177280	45613.9	55713.8	-0.0111544	0.00221365	-5.03891	4.69e-07	rs9851250			CHCHD6	PLXNA1
3:126690942:G:C	C	0.128833	377.997	FALSE	177280	45679.2	55790.9	-0.011203	0.00221087	-5.06726	4.04e-07	rs60330035			CHCHD6	PLXNA1
3:126691104:G:A	A	0.171248	502.441	FALSE	177280	60717.6	74138.1	-0.0121583	0.00196486	-6.18788	6.11e-10	rs61263161		CHCHD6	CHCHD6	PLXNA1
3:126691108:T:C	T	0.270883	794.772	FALSE	177280	258516	318772	0.00748944	0.00167072	4.48277	7.37e-06	rs13060996				PLXNA1
3:126691884:C:T	T	0.128911	378.224	FALSE	177280	45706.5	55826.2	-0.0111533	0.00220986	-5.04704	4.49e-07	rs12637815			CHCHD6	PLXNA1
3:126692730:AT:A	AT	0.31322	918.986	FALSE	177280	243505	300436	0.00877907	0.00160182	5.48069	4.24e-08	rs397704131			CHCHD6	PLXNA1
3:126694781:T:TG	TG	0.311385	913.605	FALSE	177280	110405	135228	-0.00892927	0.00160273	-5.57129	2.53e-08	rs397938781			CHCHD6	PLXNA1
3:126695780:A:G	G	0.311405	913.663	FALSE	177280	110412	135234	-0.00896516	0.00160162	-5.59757	2.18e-08	rs9822602			CHCHD6	PLXNA1
3:126696443:T:C	C	0.311466	913.84	FALSE	177280	110433	135256	-0.00901176	0.00160135	-5.62759	1.83e-08	rs7614847			CHCHD6	PLXNA1
3:126703501:C:CAG	CAG	0.312189	915.962	FALSE	177280	110690	135578	-0.00891931	0.00160153	-5.56923	2.56e-08	rs397784755			CHCHD6	PLXNA1
3:126704332:G:A	A	0.311076	912.697	FALSE	177280	110295	135087	-0.00899403	0.00160174	-5.61516	1.97e-08	rs9832409			CHCHD6	PLXNA1
3:126706800:C:G	G	0.311181	913.005	FALSE	177280	110332	135146	-0.0088203	0.001601	-5.50924	3.61e-08	rs7649075			CHCHD6	PLXNA1
3:126707376:T:C	C	0.31166	914.409	FALSE	177280	110502	135351	-0.00884893	0.0016001	-5.53023	3.2e-08	rs1106863			CHCHD6	PLXNA1
3:126760850:A:C	C	0.296622	870.289	FALSE	177280	105170	128913	-0.00747658	0.00162642	-4.59695	4.29e-06	rs60836487				PLXNA1
