## Supplemental Table 2 for "Biological insights from self-perceived facial aging data of the UKBB participants"

### Sheet: Sheet1
XGR: SNPs based enrichment analysis. Experimental Factor Ontology. Female aging data
Term ID	Term Name	# of SNPs annotated	Z-score	P-value	FDR	# of SNPs overlapped	SNPs
EFO:0003784	skin pigmentation	155	26.4	1.3e-25	1.5e-23	18	rs11648089, rs1540771, rs16891982, rs17401449, rs1805007, rs183671, rs1885120, rs2425025, rs2737212, rs35391, rs35412, rs3742233, rs4911466, rs56238684, rs6059655, rs62210588, rs71550013, rs78382342
EFO:0004279	suntan	95	28.3	4.5e-24	2.7e-22	15	rs11648089, rs16891982, rs17401449, rs1805007, rs1885120, rs2425025, rs2737212, rs35391, rs3742233, rs4911466, rs56238684, rs6059655, rs62210588, rs71550013, rs78382342
EFO:0009259	skin carcinoma	430	16.1	2e-18	6.9e-17	19	rs111930714, rs12925026, rs16891982, rs17401449, rs1805007, rs1885120, rs2425025, rs3117581, rs35390, rs35407, rs4911466, rs56238684, rs6059655, rs62209647, rs62210588, rs62211621, rs73283869, rs910873, rs9267578
EFO:0004198	skin neoplasm	434	16	2.4e-18	6.9e-17	19	rs111930714, rs12925026, rs16891982, rs17401449, rs1805007, rs1885120, rs2425025, rs3117581, rs35390, rs35407, rs4911466, rs56238684, rs6059655, rs62209647, rs62210588, rs62211621, rs73283869, rs910873, rs9267578
EFO:0009260	non-melanoma skin carcinoma	387	15.2	1.1e-16	2.5e-15	17	rs111930714, rs12925026, rs16891982, rs17401449, rs1805007, rs1885120, rs2425025, rs3117581, rs35407, rs4911466, rs56238684, rs6059655, rs62209647, rs62210588, rs62211621, rs73283869, rs9267578
EFO:0000701	skin disease	1737	10.9	2.9e-15	5.7e-14	29	rs10928235, rs111930714, rs11242982, rs12925026, rs16891982, rs17401449, rs1805007, rs1885120, rs2425025, rs2671427, rs3117581, rs35390, rs35407, rs35689231, rs4256472, rs4690116, rs4911466, rs4959270, rs56238684, rs6059655, rs62209647, rs62210588, rs62211621, rs73283869, rs7680591, rs910873, rs9267531, rs9267578, rs9392026
EFO:0000756	melanoma	50	18.1	1.9e-12	3.1e-11	7	rs16891982, rs1805007, rs1885120, rs35390, rs35407, rs6059655, rs910873
EFO:0003924	hair color	28	17.4	1.8e-10	2.7e-09	5	rs146972365, rs16891982, rs1805007, rs28777, rs8063160
EFO:0000783	myositis	32	16.2	4.3e-10	5.6e-09	5	rs3094011, rs3099844, rs3130614, rs3131643, rs9267488
EFO:1000752	photosensitivity disease	6	22.8	9.8e-10	9.5e-09	3	rs16891982, rs1805007, rs6059655
EFO:0004235	exfoliation syndrome	6	22.8	9.8e-10	9.5e-09	3	rs2165241, rs4886776, rs893818
EFO:0004795	skin sensitivity to sun	6	22.8	9.8e-10	9.5e-09	3	rs16891982, rs1805007, rs6059655
EFO:0005038	hair morphology	46	13.4	4.3e-09	3.9e-08	5	rs146972365, rs16891982, rs1805007, rs28777, rs8063160
EFO:0004254	membranous glomerulonephritis	23	15.3	5.9e-09	4.9e-08	4	rs11229, rs3115663, rs3129939, rs3130618
EFO:1001927	cutaneous squamous cell carcinoma	13	15.4	4.6e-08	3.6e-07	3	rs1805007, rs35407, rs6059655
EFO:0007822	hair colour measurement	40	11.5	1.1e-07	8.1e-07	4	rs16891982, rs1805007, rs183671, rs6059655
EFO:0009180	rosacea severity measurement	98	8.92	4.3e-07	3e-06	5	rs16891982, rs1805007, rs3130614, rs3132451, rs519417
EFO:1002050	nephritis	54	9.79	5.2e-07	3.4e-06	4	rs11229, rs3115663, rs3129939, rs3130618
Orphanet:797	Sarcoidosis	41	8.42	6.1e-06	3.7e-05	3	rs3117582, rs3130288, rs915652
EFO:0003963	freckles	14	9.79	8.2e-06	4.8e-05	2	rs1540771, rs1805007
EFO:1001017	limited scleroderma	15	9.45	1e-05	5.7e-05	2	rs4256472, rs4959270
EFO:0000707	squamous cell carcinoma	273	5.92	1.5e-05	8.2e-05	6	rs16891982, rs1805007, rs3117581, rs35407, rs6059655, rs9267578
EFO:0004193	basal cell carcinoma	57	7.03	2.3e-05	0.00012	3	rs1805007, rs35407, rs6059655
EFO:0000095	chronic lymphocytic leukemia	119	6.28	2.6e-05	0.00013	4	rs872071, rs9378805, rs9391997, rs9392504
EFO:0003756	autism spectrum disorder	418	5.32	3.1e-05	0.00014	7	rs1265945, rs2293751, rs2524099, rs2844503, rs3129939, rs3130908, rs703970
EFO:0007821	hair morphology measurement	132	5.9	4.2e-05	0.00018	4	rs16891982, rs1805007, rs183671, rs6059655
EFO:0003818	lung disease	1553	4.59	4.6e-05	0.00018	14	rs2036527, rs2316515, rs3117581, rs3117582, rs3130288, rs3131378, rs501942, rs55781567, rs55853698, rs58365910, rs72740955, rs8031948, rs915652, rs9267578
Orphanet:68346	Rare genetic skin disease	444	5.1	4.7e-05	0.00018	7	rs10928235, rs11242982, rs2671427, rs35689231, rs4690116, rs7680591, rs9392026
Orphanet:183447	Genetic epidermal appendage anomaly	444	5.1	4.7e-05	0.00018	7	rs10928235, rs11242982, rs2671427, rs35689231, rs4690116, rs7680591, rs9392026
Orphanet:183450	Genetic hair anomaly	444	5.1	4.7e-05	0.00018	7	rs10928235, rs11242982, rs2671427, rs35689231, rs4690116, rs7680591, rs9392026
Orphanet:79364	Alopecia	444	5.1	4.7e-05	0.00018	7	rs10928235, rs11242982, rs2671427, rs35689231, rs4690116, rs7680591, rs9392026
EFO:1001463	gastroenteritis	153	5.39	8.5e-05	0.0003	4	rs1802575, rs2028386, rs2049865, rs61823192
EFO:1001460	diverticulitis	153	5.39	8.5e-05	0.0003	4	rs1802575, rs2028386, rs2049865, rs61823192
EFO:0001071	lung carcinoma	680	4.36	0.00017	0.00058	8	rs2316515, rs3117581, rs3117582, rs3131378, rs501942, rs55781567, rs55853698, rs9267578
EFO:0000096	neoplasm of mature B-cells	282	4.68	0.00018	0.00059	5	rs1050976, rs872071, rs9378805, rs9391997, rs9392504
EFO:0005665	white matter hyperintensity measurement	39	5.65	0.0002	0.00064	2	rs146896516, rs78857879
EFO:0000508	genetic disorder	1030	4.14	0.00021	0.00066	10	rs10459648, rs10928235, rs11242982, rs2671427, rs35689231, rs4256472, rs4690116, rs4959270, rs7680591, rs9392026
EFO:0003853	respiratory system neoplasm	716	4.18	0.00024	0.00075	8	rs2316515, rs3117581, rs3117582, rs3131378, rs501942, rs55781567, rs55853698, rs9267578
EFO:0008380	perceived unattractiveness to mosquitos measurement	45	5.22	0.0003	0.0009	2	rs2844482, rs521977
EFO:0003959	cleft lip	123	4.47	0.00045	0.0013	3	rs11072494, rs2289187, rs6495117
HP:0000175	cleft palate	128	4.36	0.00053	0.0015	3	rs11072494, rs2289187, rs6495117
EFO:0008410	susceptibility to pneumonia measurement	59	4.46	0.00067	0.0019	2	rs3130631, rs519417
HP:0000202	Oral cleft	158	3.79	0.0012	0.0032	3	rs11072494, rs2289187, rs6495117
EFO:0000565	leukemia	274	3.64	0.0012	0.0032	4	rs872071, rs9378805, rs9391997, rs9392504
EFO:0000717	systemic scleroderma	76	3.82	0.0014	0.0035	2	rs4256472, rs4959270
Orphanet:98702	Connective tissue disease with eye involvement	76	3.82	0.0014	0.0035	2	rs4256472, rs4959270
EFO:1001993	scleroderma	76	3.82	0.0014	0.0035	2	rs4256472, rs4959270
EFO:0000571	lung adenocarcinoma	167	3.65	0.0014	0.0035	3	rs2316515, rs3117582, rs55781567
EFO:0004342	waist circumference	286	3.52	0.0015	0.0035	4	rs1330, rs2051773, rs4886782, rs6708331
EFO:1001986	connective tissue disease	79	3.73	0.0016	0.0037	2	rs4256472, rs4959270
EFO:0007789	BMI-adjusted waist circumference	182	3.44	0.0019	0.0045	3	rs1330, rs2051773, rs4886782
EFO:0008377	mosquito bite reaction itch intensity measurement	322	3.21	0.0025	0.0055	4	rs13088508, rs2857599, rs521977, rs622871
EFO:0001642	lymphoid neoplasm	475	3.13	0.0026	0.0058	5	rs1050976, rs872071, rs9378805, rs9391997, rs9392504
EFO:0008376	mosquito bite measurement	494	3.03	0.0032	0.0069	5	rs13088508, rs2844482, rs2857599, rs521977, rs622871
EFO:0004191	androgenetic alopecia	104	3.12	0.0034	0.0073	2	rs4690116, rs7680591
HP:0000153	abnormality of the mouth	252	2.69	0.0062	0.013	3	rs11072494, rs2289187, rs6495117
EFO:0008378	mosquito bite reaction size measurement	403	2.66	0.0063	0.013	4	rs13088508, rs2857599, rs521977, rs622871
EFO:0002690	systemic lupus erythematosus	576	2.62	0.0066	0.013	5	rs1270942, rs3099844, rs3131379, rs558702, rs9267531
EFO:0000341	chronic obstructive pulmonary disease	796	2.48	0.0084	0.017	6	rs2036527, rs55781567, rs55853698, rs58365910, rs72740955, rs8031948
Orphanet:101435	Rare genetic eye disease	154	2.35	0.01	0.02	2	rs4256472, rs4959270
EFO:0003086	kidney disease	471	2.29	0.012	0.023	4	rs11229, rs3115663, rs3129939, rs3130618
EFO:0006527	smoking status measurement	308	2.26	0.012	0.023	3	rs3117581, rs501942, rs55781567
EFO:0004461	iron biomarker measurement	169	2.18	0.013	0.024	2	rs2763981, rs4921915
EFO:0005664	blood metabolite measurement	317	2.2	0.013	0.025	3	rs1495741, rs4921913, rs4921914
EFO:0003966	eye disease	691	2.16	0.015	0.027	5	rs2165241, rs4256472, rs4886776, rs4959270, rs893818
EFO:0004531	urate measurement	180	2.07	0.015	0.027	2	rs505802, rs524023
EFO:0008002	physical activity measurement	341	2.05	0.017	0.03	3	rs1330, rs2051773, rs4886782
EFO:0007667	lobe attachment	189	1.99	0.017	0.03	2	rs12691702, rs140026735
EFO:0000708	squamous cell lung carcinoma	200	1.89	0.02	0.034	2	rs3117581, rs9267578
EFO:0007664	outer ear morphology trait	207	1.83	0.022	0.037	2	rs12691702, rs140026735
EFO:0007788	BMI-adjusted waist-hip ratio	215	1.77	0.024	0.04	2	rs1049281, rs589428
EFO:0004348	hematocrit	222	1.71	0.026	0.043	2	rs1905376, rs4662402
EFO:0003785	allergy	392	1.78	0.027	0.043	3	rs16891982, rs1805007, rs6059655
EFO:0008422	susceptibility to infectious disease measurement	1014	1.83	0.028	0.044	6	rs1313996, rs1802575, rs3130631, rs433061, rs519417, rs622871
