## Supplemental Table 3 for "Biological insights from self-perceived facial aging data of the UKBB participants"

### Sheet: Sheet1
XGR: SNPs based enrichment analysis. Experimental Factor Ontology. EUR population (LD=0.8). Female aging data
Term ID	Term Name	# of SNPs annotated	Z-score	P-value	FDR	# of SNPs overlapped	SNPs
EFO:0003818	lung disease	1553	20.6	6e-40	8.5e-38	62	rs1051730, rs10519203, rs111704647, rs112878080, rs113931022, rs1150756, rs11633958, rs11852372, rs1265757, rs1317286, rs138544659, rs140330585, rs146009840, rs147144681, rs1619179, rs16969968, rs17486195, rs17486278, rs17487223, rs2036527, rs2316515, rs2395160, rs2596500, rs2869548, rs3117109, rs3117581, rs3117582, rs3129966, rs3130288, rs3130297, rs3131378, rs3135394, rs34684276, rs389884, rs42…
EFO:0000341	chronic obstructive pulmonary disease	796	20	3.4e-32	2.4e-30	42	rs1051730, rs10519203, rs111704647, rs112878080, rs113931022, rs11633958, rs11852372, rs1317286, rs138544659, rs140330585, rs146009840, rs147144681, rs16969968, rs17486195, rs17486278, rs17487223, rs2036527, rs2869548, rs34684276, rs4243084, rs4887067, rs55676755, rs55781567, rs55853698, rs55958997, rs56077333, rs56390833, rs58365910, rs7172118, rs7180002, rs72738786, rs72740955, rs72740964, rs72…
EFO:0003784	skin pigmentation	155	25	1e-27	4.9e-26	22	rs11648089, rs1204552, rs12931267, rs1540771, rs16891982, rs17401449, rs1805007, rs183671, rs1885120, rs2425025, rs2737212, rs35391, rs35412, rs3742233, rs4911466, rs56238684, rs6059655, rs62210588, rs62211613, rs71550013, rs78382342, rs9922277
EFO:0004279	suntan	95	26.4	9.9e-26	3.5e-24	18	rs11648089, rs1204552, rs16891982, rs17401449, rs1805007, rs1885120, rs2425025, rs2737212, rs35391, rs3742233, rs4911466, rs56238684, rs6059655, rs62210588, rs62211613, rs71550013, rs78382342, rs9922277
EFO:0004314	forced expiratory volume	1441	13.8	5.5e-22	1.6e-20	42	rs1051730, rs10519203, rs111704647, rs112878080, rs113931022, rs11633958, rs11852372, rs1317286, rs138544659, rs140330585, rs146009840, rs147144681, rs16969968, rs17486195, rs17486278, rs17487223, rs2036527, rs2869548, rs34684276, rs4243084, rs4887067, rs55676755, rs55781567, rs55853698, rs55958997, rs56077333, rs56390833, rs58365910, rs7172118, rs7180002, rs72738786, rs72740955, rs72740964, rs72…
EFO:0009259	skin carcinoma	430	16.3	5.4e-21	1.3e-19	25	rs111930714, rs1150756, rs12925026, rs1619179, rs16891982, rs17401449, rs1805007, rs1885120, rs2425025, rs2425070, rs3117109, rs3117581, rs3130297, rs35063026, rs35390, rs35407, rs4911466, rs56238684, rs6059655, rs62209647, rs62210588, rs62211621, rs73283869, rs910873, rs9267578
EFO:0004198	skin neoplasm	434	16.2	6.8e-21	1.4e-19	25	rs111930714, rs1150756, rs12925026, rs1619179, rs16891982, rs17401449, rs1805007, rs1885120, rs2425025, rs2425070, rs3117109, rs3117581, rs3130297, rs35063026, rs35390, rs35407, rs4911466, rs56238684, rs6059655, rs62209647, rs62210588, rs62211621, rs73283869, rs910873, rs9267578
EFO:0009260	non-melanoma skin carcinoma	387	15.8	1e-19	1.8e-18	23	rs111930714, rs1150756, rs12925026, rs1619179, rs16891982, rs17401449, rs1805007, rs1885120, rs2425025, rs2425070, rs3117109, rs3117581, rs3130297, rs35063026, rs35407, rs4911466, rs56238684, rs6059655, rs62209647, rs62210588, rs62211621, rs73283869, rs9267578
EFO:0000783	myositis	32	25.5	2.4e-18	3.7e-17	10	rs2734583, rs3094011, rs3094013, rs3099844, rs3129843, rs3130614, rs3131618, rs3131619, rs3131643, rs9267488
EFO:0000701	skin disease	1737	11	1.3e-16	1.8e-15	39	rs10928235, rs111930714, rs11242982, rs1150756, rs12925026, rs12931267, rs1619179, rs16891982, rs17401449, rs1805007, rs1885120, rs2425025, rs2425070, rs2671427, rs2734583, rs3117109, rs3117581, rs3129843, rs3130297, rs3134792, rs35063026, rs35390, rs35407, rs35689231, rs4256472, rs4690116, rs4911466, rs4959270, rs56238684, rs6059655, rs62209647, rs62210588, rs62211621, rs73283869, rs7680591, rs9…
EFO:0004254	membranous glomerulonephritis	23	24.1	7.5e-16	9.7e-15	8	rs11229, rs3115663, rs3129939, rs3130544, rs3130618, rs3134792, rs389884, rs7775397
EFO:1002050	nephritis	54	15.4	4.3e-12	5.1e-11	8	rs11229, rs3115663, rs3129939, rs3130544, rs3130618, rs3134792, rs389884, rs7775397
EFO:1000752	photosensitivity disease	6	23.7	1.3e-11	1.3e-10	4	rs12931267, rs16891982, rs1805007, rs6059655
EFO:0004795	skin sensitivity to sun	6	23.7	1.3e-11	1.3e-10	4	rs12931267, rs16891982, rs1805007, rs6059655
EFO:0003924	hair color	28	16.2	5.1e-11	4.8e-10	6	rs12931267, rs146972365, rs16891982, rs1805007, rs28777, rs8063160
EFO:0000756	melanoma	50	14	9.6e-11	8.5e-10	7	rs16891982, rs1805007, rs1885120, rs35390, rs35407, rs6059655, rs910873
EFO:0001071	lung carcinoma	680	8.92	1.2e-10	9.8e-10	19	rs1051730, rs1150756, rs1619179, rs2316515, rs2395160, rs2596500, rs3117109, rs3117581, rs3117582, rs3129966, rs3130297, rs3131378, rs501942, rs55781567, rs55853698, rs8034191, rs9267123, rs9267578, rs9268123
EFO:0005850	emphysema pattern measurement	18	17	1.8e-10	1.4e-09	5	rs113931022, rs11852372, rs138544659, rs17486278, rs9788721
EFO:0003853	respiratory system neoplasm	716	8.6	2.9e-10	2.2e-09	19	rs1051730, rs1150756, rs1619179, rs2316515, rs2395160, rs2596500, rs3117109, rs3117581, rs3117582, rs3129966, rs3130297, rs3131378, rs501942, rs55781567, rs55853698, rs8034191, rs9267123, rs9267578, rs9268123
Orphanet:797	Sarcoidosis	41	13.3	9.1e-10	6.5e-09	6	rs1265757, rs3117582, rs3130288, rs3135394, rs389884, rs915652
EFO:0009180	rosacea severity measurement	98	11.2	1.1e-09	7.2e-09	8	rs16891982, rs1805007, rs2894254, rs3130614, rs3132451, rs4143333, rs519417, rs75570604
EFO:0005038	hair morphology	46	12.5	2.1e-09	1.4e-08	6	rs12931267, rs146972365, rs16891982, rs1805007, rs28777, rs8063160
EFO:0006527	smoking status measurement	308	8.82	3.3e-09	2e-08	12	rs1051730, rs10519203, rs1150756, rs2243873, rs2395160, rs2596500, rs3117581, rs501942, rs55781567, rs9267123, rs9268123, rs9788721
EFO:0005671	smoking behaviour measurement	452	8.21	5.3e-09	3.1e-08	14	rs1051730, rs10519203, rs1150756, rs2243873, rs2395160, rs2596500, rs3117581, rs501942, rs55781567, rs55958997, rs8192482, rs9267123, rs9268123, rs9788721
EFO:0004235	exfoliation syndrome	6	17.7	7.1e-09	4e-08	3	rs2165241, rs4886776, rs893818
EFO:0000707	squamous cell carcinoma	273	8.63	8.5e-09	4.6e-08	11	rs1150756, rs1619179, rs16891982, rs1805007, rs3117109, rs3117581, rs3130297, rs35063026, rs35407, rs6059655, rs9267578
EFO:0007626	emphysema imaging measurement	57	11.1	1e-08	5.3e-08	6	rs113931022, rs11852372, rs138544659, rs17486278, rs55676755, rs9788721
EFO:0007627	airway imaging measurement	85	8.89	1.7e-07	8.5e-07	6	rs113931022, rs11852372, rs138544659, rs17486278, rs55676755, rs9788721
EFO:1001927	cutaneous squamous cell carcinoma	13	11.9	3.3e-07	1.6e-06	3	rs1805007, rs35407, rs6059655
EFO:0006942	facial pigmentation measurement	4	14.5	4.1e-07	1.9e-06	2	rs35063026, rs6059655
EFO:0003963	freckles	14	11.5	4.6e-07	2.1e-06	3	rs12931267, rs1540771, rs1805007
EFO:0008328	chronotype measurement	5	12.9	1e-06	4.5e-06	2	rs28458909, rs72827839
EFO:0007822	hair colour measurement	40	8.82	1.3e-06	5.4e-06	4	rs16891982, rs1805007, rs183671, rs6059655
EFO:0008234	MHC class I polypeptide-related sequence B measurement	11	8.59	1.6e-05	6.9e-05	2	rs1794282, rs3094005
EFO:0003756	autism spectrum disorder	418	5.05	3.3e-05	0.00013	9	rs1265945, rs2293751, rs2524099, rs2844503, rs3115665, rs3129939, rs3130908, rs703970, rs9268510
EFO:0007821	hair morphology measurement	132	5.58	4e-05	0.00016	5	rs16891982, rs1805007, rs183671, rs3796606, rs6059655
EFO:1001017	limited scleroderma	15	7.29	4.5e-05	0.00017	2	rs4256472, rs4959270
EFO:0000708	squamous cell lung carcinoma	200	5.24	4.9e-05	0.00018	6	rs1150756, rs1619179, rs3117109, rs3117581, rs3130297, rs9267578
EFO:0008390	prothrombin time measurement	16	7.04	5.5e-05	0.0002	2	rs2295888, rs867186
EFO:0004633	protein C measurement	18	6.61	7.9e-05	0.00028	2	rs11906160, rs867186
EFO:0004193	basal cell carcinoma	57	5.3	0.00015	0.00053	3	rs1805007, rs35407, rs6059655
EFO:0008410	susceptibility to pneumonia measurement	59	5.19	0.00018	0.0006	3	rs1619179, rs3130631, rs519417
EFO:0004704	age at menopause	114	4.75	0.00021	0.0007	4	rs10183486, rs2230365, rs2941505, rs930036
EFO:0000095	chronic lymphocytic leukemia	119	4.62	0.00026	0.00084	4	rs872071, rs9378805, rs9391997, rs9392504
EFO:0003086	kidney disease	471	3.92	0.00043	0.0014	8	rs11229, rs3115663, rs3129939, rs3130544, rs3130618, rs3134792, rs389884, rs7775397
EFO:0007788	BMI-adjusted waist-hip ratio	215	3.99	0.00057	0.0018	5	rs1049281, rs2894254, rs3094013, rs3129950, rs589428
EFO:0004813	alpha globulin measurement	35	4.54	0.0006	0.0018	2	rs11906160, rs867186
EFO:0003768	nicotine dependence	37	4.39	0.00071	0.0021	2	rs1051730, rs34684276
EFO:1001463	gastroenteritis	153	3.89	0.00082	0.0023	4	rs1802575, rs2028386, rs2049865, rs61823192
EFO:1001460	diverticulitis	153	3.89	0.00082	0.0023	4	rs1802575, rs2028386, rs2049865, rs61823192
EFO:0005665	white matter hyperintensity measurement	39	4.26	0.00083	0.0023	2	rs146896516, rs78857879
EFO:0005935	overweight body mass index status	41	4.13	0.00096	0.0026	2	rs10897518, rs505802
EFO:0000571	lung adenocarcinoma	167	3.65	0.0012	0.0031	4	rs1051730, rs2316515, rs3117582, rs55781567
EFO:0008002	physical activity measurement	341	3.5	0.0012	0.0031	6	rs1330, rs2051773, rs2894254, rs3094013, rs3129950, rs4886782
EFO:0008380	perceived unattractiveness to mosquitos measurement	45	3.9	0.0013	0.0031	2	rs2844482, rs521977
Orphanet:68346	Rare genetic skin disease	444	3.43	0.0013	0.0031	7	rs10928235, rs11242982, rs2671427, rs35689231, rs4690116, rs7680591, rs9392026
Orphanet:183447	Genetic epidermal appendage anomaly	444	3.43	0.0013	0.0031	7	rs10928235, rs11242982, rs2671427, rs35689231, rs4690116, rs7680591, rs9392026
Orphanet:183450	Genetic hair anomaly	444	3.43	0.0013	0.0031	7	rs10928235, rs11242982, rs2671427, rs35689231, rs4690116, rs7680591, rs9392026
Orphanet:79364	Alopecia	444	3.43	0.0013	0.0031	7	rs10928235, rs11242982, rs2671427, rs35689231, rs4690116, rs7680591, rs9392026
EFO:0007906	synophrys measurement	49	3.7	0.0016	0.0038	2	rs16891982, rs3796606
EFO:0004531	urate measurement	180	3.45	0.0017	0.0039	4	rs10897518, rs505802, rs506338, rs524023
EFO:0002690	systemic lupus erythematosus	576	3.24	0.0018	0.004	8	rs1150753, rs1150757, rs1270942, rs3099844, rs3131379, rs3135394, rs558702, rs9267531
EFO:0000096	neoplasm of mature B-cells	282	3.21	0.0023	0.0051	5	rs1050976, rs872071, rs9378805, rs9391997, rs9392504
EFO:0004343	waist-hip ratio	286	3.17	0.0024	0.0054	5	rs1049281, rs2894254, rs3094013, rs3129950, rs589428
EFO:0003959	cleft lip	123	3.2	0.0028	0.0061	3	rs11072494, rs2289187, rs6495117
EFO:0008413	susceptibility to urinary tract infection measurement	61	3.21	0.003	0.0065	2	rs2077491, rs622871
HP:0000175	cleft palate	128	3.11	0.0032	0.0068	3	rs11072494, rs2289187, rs6495117
EFO:0004634	coagulation factor measurement	229	2.83	0.0047	0.0098	4	rs10519203, rs11906160, rs73058052, rs867186
EFO:0000717	systemic scleroderma	76	2.76	0.0056	0.011	2	rs4256472, rs4959270
Orphanet:98702	Connective tissue disease with eye involvement	76	2.76	0.0056	0.011	2	rs4256472, rs4959270
EFO:1001993	scleroderma	76	2.76	0.0056	0.011	2	rs4256472, rs4959270
EFO:1001986	connective tissue disease	79	2.68	0.0062	0.012	2	rs4256472, rs4959270
EFO:0007861	body ratio measurement	346	2.66	0.0062	0.012	5	rs1049281, rs2894254, rs3094013, rs3129950, rs589428
HP:0000202	Oral cleft	158	2.63	0.0068	0.013	3	rs11072494, rs2289187, rs6495117
EFO:0001642	lymphoid neoplasm	475	2.54	0.0076	0.014	6	rs1050976, rs2922994, rs872071, rs9378805, rs9391997, rs9392504
EFO:0000565	leukemia	274	2.4	0.0098	0.018	4	rs872071, rs9378805, rs9391997, rs9392504
EFO:0000508	genetic disorder	1030	2.38	0.01	0.019	10	rs10459648, rs10928235, rs11242982, rs2671427, rs35689231, rs4256472, rs4690116, rs4959270, rs7680591, rs9392026
EFO:0007789	BMI-adjusted waist circumference	182	2.33	0.011	0.02	3	rs1330, rs2051773, rs4886782
EFO:0004342	waist circumference	286	2.3	0.012	0.021	4	rs1330, rs2051773, rs4886782, rs6708331
EFO:0004191	androgenetic alopecia	104	2.17	0.013	0.023	2	rs4690116, rs7680591
EFO:0004318	smoking behavior	818	2.14	0.016	0.028	8	rs1049281, rs1051730, rs138544659, rs2036527, rs4886782, rs55958997, rs589428, rs9788721
EFO:0008377	mosquito bite reaction itch intensity measurement	322	2.03	0.019	0.032	4	rs13088508, rs2857599, rs521977, rs622871
EFO:0007796	parental longevity	224	1.91	0.022	0.037	3	rs1317286, rs8042849, rs951266
EFO:0004623	fibrinogen measurement	126	1.84	0.022	0.037	2	rs10519203, rs73058052
EFO:0008422	susceptibility to infectious disease measurement	1014	1.97	0.023	0.038	9	rs1313996, rs1619179, rs1802575, rs2077491, rs3130631, rs3132510, rs433061, rs519417, rs622871
EFO:0008376	mosquito bite measurement	494	1.77	0.03	0.05	5	rs13088508, rs2844482, rs2857599, rs521977, rs622871
