## Supplemental Table 4 for "Biological insights from self-perceived facial aging data of the UKBB participants"

### Sheet: Sheet1
XGR gene-based enrichment analysis. Ontology: canonical/KEGG/REACTOME/Biocarta pathways. Female aging data
Antigen processing and presentation	7.74	9.8e-08	6.4e-06	9	HLA-A, HLA-B, HLA-C, HLA-DQB1, HLA-DRA, HSPA1A, HSPA1B, HSPA1L, LTA
Type I diabetes mellitus	7.62	7.4e-07	2.4e-05	6	HLA-A, HLA-B, HLA-C, HLA-DQB1, HLA-DRA, LTA	Type I diabetes mellitus is a disease that results from autoimmune destruction of the insulin-producing beta-cells. Certain beta-cell proteins act as autoantigens after being processed by antigen-presenting cell (APC), such as macrophages and dendritic cells, and presented in a complex with MHC-II molecules on the surface of the APC. Then immunogenic signals from APC activate CD4+ T cells, predom…
Endosomal/Vacuolar pathway	8.78	2.5e-06	4e-05	3	HLA-A, HLA-B, HLA-C
Complement Pathway	7.88	2.5e-06	4e-05	4	C2, C4A, C4B, CFB	The complement pathway consists of a series of over thirty proteins in plasma that are part of the immune response. Activation of the complement system lyses bacterial cells, forms chemotactic peptides (C3a and C5a) attracting immune cells, and increases phagocytotic clearance of infecting cells. Complement can also increase the permeability of vascular walls and cause inflammation. Most compleme…
Spliceosome	6.07	3e-06	4e-05	9	CCDC12, DDX39B, DHX16, HSPA1A, HSPA1B, HSPA1L, LSM2, PCBP1, SNRPG	After transcription, eukaryotic mRNA precursors contain protein-coding exons and noncoding introns. In the following splicing, introns are excised and exons are joined by a macromolecular complex, the spliceosome. The standard spliceosome is made up of five small nuclear ribonucleoproteins (snRNPs), U1, U2, U4, U5, and U6 snRNPs, and several spliceosome-associated proteins (SAPs). Spliceosomes ar…
Allograft rejection	6.83	4.9e-06	5.4e-05	5	HLA-A, HLA-B, HLA-C, HLA-DQB1, HLA-DRA	After transplantation of organ allografts, there are two pathways of antigen presentation. In the direct pathway, recipient T cells react to intact allogeneic MHC molecules expressed on the surface of donor cells. This pathway would activate host CD4 or CD8 T cells. In contrast, donor MHC molecules (and all other proteins) shed from the graft can be taken up by host APCs and presented to recipien…
Graft-versus-host disease	6.42	9.1e-06	7.9e-05	5	HLA-A, HLA-B, HLA-C, HLA-DQB1, HLA-DRA	Graft-versus-host disease (GVHD) pathophysiology can be summerized in a three-step process. During step 1, the conditioning regimen (irradiation and/or chemotherapy) leads to damage, activation of host tissues and induction of inflammatory cytokines secretion. Increased expression of major histocompatibility complex (MHC) antigens and adhesion molecules leads to enhancement of the recognition of …
Lectin Induced Complement Pathway	7.51	9.6e-06	7.9e-05	3	C2, C4A, C4B	The complement cascade of proteolytic factors involved in cellular lysis can be initiated by several different factors, including antibody-dependent and antibody-independent recognition of infectious organisms. In the lectin-induced complement cascade, carbohydrates on the surface of microbial cells activate the complement cascade by binding to mannan-binding lectin (also called the mannan-bindin…
Initial triggering of complement	7.18	1.4e-05	9.1e-05	3	C2, C4A, CFB
Regulation of Complement cascade	7.18	1.4e-05	9.1e-05	3	C2, C4A, CFB
Classical Complement Pathway	6.89	1.9e-05	0.00011	3	C2, C4A, C4B	The complement system is part of the defense against invading cells and is composed of about twenty different proteins found in the plasma. When activated, complement proteins form a pathway of proteolytic reactions that culminates in the lysis of foreign cells. The complement system also stimulates phagocytosis of foreign cells and an inflammatory response. There are two different complement sys…
Viral myocarditis	5.57	2.3e-05	0.00013	6	HLA-A, HLA-B, HLA-C, HLA-DQB1, HLA-DRA, MYH7B	Myocarditis is a cardiac disease associated with inflammation and injury of the myocardium. It results from various etiologies, both noninfectious and infectious, but coxsackievirus B3 (CVB3) is still considered the dominant etiological agent. Myocarditis may be caused by direct cytopathic effects of virus, a pathologic immune response to persistent virus, or autoimmunity triggered by the viral i…
Autoimmune thyroid disease	5.53	3.7e-05	0.00019	5	HLA-A, HLA-B, HLA-C, HLA-DQB1, HLA-DRA	The classification of autoimmune throid disease (AITD) includes Hashimoto's thyroiditis (HT) or chronic autoimmune thyroiditis and its variants, Graves' disease (GD) and autoimmune atrophic thyroiditis or primary myxedema. HT is characterized by the presence of goitre, thyroid autoantibodies against thyroid peroxidase (TPO) and thyroglobulin (Tg) in serum and varying degrees of thyroid dysfunctio…
Interferon gamma signaling	4.93	0.0001	0.00047	5	HLA-A, HLA-B, HLA-C, IRF4, PML
Antigen Presentation: Folding, assembly and peptide loading of class I MHC	5.46	0.00011	0.00047	3	HLA-A, HLA-B, HLA-C
Endocytosis	3.96	0.00035	0.0014	8	HLA-A, HLA-B, HLA-C, HSPA1A, HSPA1B, HSPA1L, ITCH, PSD3	Endocytosis is a mechanism for cells to remove ligands, nutrients, and plasma membrane (PM) proteins, and lipids from the cell surface, bringing them into the cell interior. Transmembrane proteins entering through clathrin-dependent endocytosis (CDE) have sequences in their cytoplasmic domains that bind to the APs (adaptor-related protein complexes) and enable their rapid removal from the PM. In …
Complement cascade	4.48	0.00039	0.0015	3	C2, C4A, CFB
RNA degradation	3.9	0.00073	0.0027	4	EDC3, LSM2, PNPT1, SKIV2L	The correct processing, quality control and turnover of cellular RNA molecules are critical to many aspects in the expression of genetic information. In eukaryotes, two major pathways of mRNA decay exist and both pathways are initiated by poly(A) shortening of the mRNA. In the 5' to 3' pathway, this is followed by decapping which then permits the 5' to 3' exonucleolytic degradation of transcripts…
ER-Phagosome pathway	3.86	0.00079	0.0027	4	HLA-A, HLA-B, HLA-C, PSMA4
Interferon alpha/beta signaling	3.68	0.0011	0.0035	4	HLA-A, HLA-B, HLA-C, IRF4
Cell adhesion molecules (CAMs)	3.48	0.0012	0.0037	6	HLA-A, HLA-B, HLA-C, HLA-DQB1, HLA-DRA, NRXN2	Cell adhesion molecules are (glyco)proteins expressed on the cell surface and play a critical role in a wide array of biologic processes that include hemostasis, the immune response, inflammation, embryogenesis, and development of neuronal tissue. There are four main groups: the integrin family, the immunoglobulin superfamily, selectins, and cadherins. Membrane proteins that mediate immune cellce…
Natural killer cell mediated cytotoxicity	3.4	0.0014	0.0042	6	HLA-A, HLA-B, HLA-C, MICA, MICB, NCR3	Natural killer (NK) cells are lymphocytes of the innate immune system that are involved in early defenses against both allogeneic (nonself) cells and autologous cells undergoing various forms of stress, such as infection with viruses, bacteria, or parasites or malignant transformation. Although NK cells do not express classical antigen receptors of the immunoglobulin gene family, such as the anti…
Complement and coagulation cascades	3.48	0.0015	0.0043	4	C2, C4A, C4B, CFB	Blood coagulation is a series of coordinated and calcium-dependent proenzyme-to-serine protease conversions likely to be localized on the surfaces of activated cells in vivo. It culminates in the formation of thrombin, the enzyme responsible for the conversion of soluble fibrinogen to the insoluble fibrin clot. The kallikrein-kinin system is an endogenous metabolic cascade, triggering of which re…
Antigen processing-Cross presentation	3.29	0.002	0.0056	4	HLA-A, HLA-B, HLA-C, PSMA4
Coregulation of Androgen receptor activity	2.64	0.0064	0.017	3	NCOA6, SVIL, ZMIZ1	The Pathway Interaction Database (PID, http://pid.nci.nih.gov) is a freely available collection of curated and peer-reviewed pathways composed of human molecular signaling and regulatory events and key cellular processes. Created in a collaboration between the US National Cancer Institute and Nature Publishing Group, the database serves as a research tool for the cancer research community and oth…
Systemic lupus erythematosus	2.57	0.0069	0.018	5	C2, C4A, C4B, HLA-DQB1, HLA-DRA	Systemic lupus erythematosus (SLE) is characterized by circulating IgG autoantibodies that are specific for self-antigens, such as DNA, nuclear proteins and certain cytoplasmic components. Immune complexes comprising autoantibody and self-antigen is deposited particulary in the renal glomeruli and mediate a systemic inflammatory response by activating complement or via Fc-gamma-R-mediated neutrop…
Immunoregulatory interactions between a Lymphoid and a non-Lymphoid cell	2.5	0.008	0.02	3	HLA-A, HLA-B, HLA-C
Semaphorin interactions	2.47	0.0085	0.02	3	ERBB2, PLXNA1, SEMA7A
Genes encoding structural ECM glycoproteins	2.37	0.0099	0.023	6	EFEMP1, ELN, MATN2, MFAP4, TNXB, VWA7	One hallmark of ECM proteins is their domain-based structure. Exploiting this characteristic, we established a list of diagnostic InterPro domains commonly found in ECM proteins. This domain list was used to screen the UniProt protein database. We know that some of the domains used to select positively for ECM proteins are also found in transmembrane receptors and proteins involved in cell adhesi…
Interferon Signaling	2.25	0.013	0.028	5	HLA-A, HLA-B, HLA-C, IRF4, PML
Transport of glucose and other sugars, bile salts and organic acids, metal ions and amine compounds	1.86	0.023	0.049	3	SLC22A12, SLC2A13, SLC44A4
Biological oxidations	1.83	0.026	0.053	4	AHCY, CYP11A1, CYP21A2, NAT2
Melanogenesis	1.61	0.035	0.069	3	ASIP, FZD9, MC1R	Cutaneous melanin pigment plays a critical role in camouflage, mimicry, social communication, and protection against harmful effects of solar radiation. Melanogenesis is under complex regulatory control by multiple agents. The most important positive regulator of melanogenesis is the MC1 receptor with its ligands melanocortic peptides. MC1R activates the cyclic AMP (cAMP) response-element binding…
