## Supplemental Table 5 for "Biological insights from self-perceived facial aging data of the UKBB participants"

### Sheet: Sheet1
XGR gene-based enrichment analysis. eQTL Skin expressed genes. Ontology: canonical/KEGG/REACTOME/Biocarta pathways. Female aging data
Allograft rejection	17.2	4.4e-14	1.7e-12	9	HLA-B, HLA-C, HLA-DMA, HLA-DMB, HLA-DQA1, HLA-DQA2, HLA-DQB1, HLA-DRB1, HLA-DRB5	After transplantation of organ allografts, there are two pathways of antigen presentation. In the direct pathway, recipient T cells react to intact allogeneic MHC molecules expressed on the surface of donor cells. This pathway would activate host CD4 or CD8 T cells. In contrast, donor MHC molecules (and all other proteins) shed from the graft can be taken up by host APCs and presented to recipien…
Graft-versus-host disease	16.3	1.4e-13	2.7e-12	9	HLA-B, HLA-C, HLA-DMA, HLA-DMB, HLA-DQA1, HLA-DQA2, HLA-DQB1, HLA-DRB1, HLA-DRB5	Graft-versus-host disease (GVHD) pathophysiology can be summerized in a three-step process. During step 1, the conditioning regimen (irradiation and/or chemotherapy) leads to damage, activation of host tissues and induction of inflammatory cytokines secretion. Increased expression of major histocompatibility complex (MHC) antigens and adhesion molecules leads to enhancement of the recognition of …
Type I diabetes mellitus	15.9	2.3e-13	3e-12	9	HLA-B, HLA-C, HLA-DMA, HLA-DMB, HLA-DQA1, HLA-DQA2, HLA-DQB1, HLA-DRB1, HLA-DRB5	Type I diabetes mellitus is a disease that results from autoimmune destruction of the insulin-producing beta-cells. Certain beta-cell proteins act as autoantigens after being processed by antigen-presenting cell (APC), such as macrophages and dendritic cells, and presented in a complex with MHC-II molecules on the surface of the APC. Then immunogenic signals from APC activate CD4+ T cells, predom…
Autoimmune thyroid disease	14.3	1.8e-12	1.8e-11	9	HLA-B, HLA-C, HLA-DMA, HLA-DMB, HLA-DQA1, HLA-DQA2, HLA-DQB1, HLA-DRB1, HLA-DRB5	The classification of autoimmune throid disease (AITD) includes Hashimoto's thyroiditis (HT) or chronic autoimmune thyroiditis and its variants, Graves' disease (GD) and autoimmune atrophic thyroiditis or primary myxedema. HT is characterized by the presence of goitre, thyroid autoantibodies against thyroid peroxidase (TPO) and thyroglobulin (Tg) in serum and varying degrees of thyroid dysfunctio…
Asthma	14.8	2e-11	1.6e-10	7	HLA-DMA, HLA-DMB, HLA-DQA1, HLA-DQA2, HLA-DQB1, HLA-DRB1, HLA-DRB5	Inhaled allergens encounter antigen presenting cells (APC) that line the airway. Upon recognition of the antigen and activation by APC, naive T cells differentiate into TH2 cells, a process that is promoted by interleukin 4 (IL-4). Activated TH2 cells stimulate B cells to produce IgE antibodies in response to IL-4 and IL-13. IgE binds the high affinity IgE receptor at the surface of mast cells, t…
Viral myocarditis	12.1	4.8e-11	3.1e-10	9	HLA-B, HLA-C, HLA-DMA, HLA-DMB, HLA-DQA1, HLA-DQA2, HLA-DQB1, HLA-DRB1, HLA-DRB5	Myocarditis is a cardiac disease associated with inflammation and injury of the myocardium. It results from various etiologies, both noninfectious and infectious, but coxsackievirus B3 (CVB3) is still considered the dominant etiological agent. Myocarditis may be caused by direct cytopathic effects of virus, a pathologic immune response to persistent virus, or autoimmunity triggered by the viral i…
Cell adhesion molecules (CAMs)	10.5	1e-10	5.7e-10	11	CNTN1, HLA-B, HLA-C, HLA-DMA, HLA-DMB, HLA-DQA1, HLA-DQA2, HLA-DQB1, HLA-DRB1, HLA-DRB5, NRXN2	Cell adhesion molecules are (glyco)proteins expressed on the cell surface and play a critical role in a wide array of biologic processes that include hemostasis, the immune response, inflammation, embryogenesis, and development of neuronal tissue. There are four main groups: the integrin family, the immunoglobulin superfamily, selectins, and cadherins. Membrane proteins that mediate immune cellce…
Antigen processing and presentation	10.7	4.3e-10	2.1e-09	9	HLA-B, HLA-C, HLA-DMA, HLA-DMB, HLA-DQA1, HLA-DQA2, HLA-DQB1, HLA-DRB1, HLA-DRB5
Intestinal immune network for IgA production	11.5	1.2e-09	5.1e-09	7	HLA-DMA, HLA-DMB, HLA-DQA1, HLA-DQA2, HLA-DQB1, HLA-DRB1, HLA-DRB5	The intestine is the largest lymphoid tissue in the body. One striking feature of intestinal immunity is its ability to generate great amounts of noninflammatory immunoglobulin A (IgA) antibodies that serve as the first line of defense against microorganisms. The basic map of IgA production includes induction of mucosal B cells in the Peyer's patches, circulation through the bloodstream and homin…
Interferon gamma signaling	9.98	9.8e-09	3.8e-08	7	HLA-B, HLA-C, HLA-DQA1, HLA-DQA2, HLA-DRB1, HLA-DRB5, IRF4
Translocation of ZAP-70 to Immunological synapse	12.5	2.9e-08	1e-07	4	HLA-DQA1, HLA-DQA2, HLA-DRB1, HLA-DRB5
Leishmania infection	9.17	3.3e-08	1.1e-07	7	HLA-DMA, HLA-DMB, HLA-DQA1, HLA-DQA2, HLA-DQB1, HLA-DRB1, HLA-DRB5	Leishmania is an intracellular protozoan parasite of macrophages that causes visceral, mucosal, and cutaneous diseases. The parasite is transmitted to humans by sandflies, where they survive and proliferate intracellularly by deactivating the macrophage. Successful infection of Leishmania is achieved by alteration of signaling events in the host cell, leading to enhanced production of the autoinh…
Systemic lupus erythematosus	8.18	3.9e-08	1.2e-07	9	C4A, C4B, HLA-DMA, HLA-DMB, HLA-DQA1, HLA-DQA2, HLA-DQB1, HLA-DRB1, HLA-DRB5	Systemic lupus erythematosus (SLE) is characterized by circulating IgG autoantibodies that are specific for self-antigens, such as DNA, nuclear proteins and certain cytoplasmic components. Immune complexes comprising autoantibody and self-antigen is deposited particulary in the renal glomeruli and mediate a systemic inflammatory response by activating complement or via Fc-gamma-R-mediated neutrop…
Phosphorylation of CD3 and TCR zeta chains	11.6	6.2e-08	1.7e-07	4	HLA-DQA1, HLA-DQA2, HLA-DRB1, HLA-DRB5
PD-1 signaling	10.9	1.2e-07	3.1e-07	4	HLA-DQA1, HLA-DQA2, HLA-DRB1, HLA-DRB5
MHC class II antigen presentation	7.99	2.1e-07	5.1e-07	7	AP1B1, HLA-DMA, HLA-DMB, HLA-DQA1, HLA-DQA2, HLA-DRB1, HLA-DRB5
Generation of second messenger molecules	8.76	1.1e-06	2.5e-06	4	HLA-DQA1, HLA-DQA2, HLA-DRB1, HLA-DRB5
Downstream TCR signaling	7.47	4.8e-06	1e-05	4	HLA-DQA1, HLA-DQA2, HLA-DRB1, HLA-DRB5
Interferon Signaling	5.64	1.4e-05	2.8e-05	7	HLA-B, HLA-C, HLA-DQA1, HLA-DQA2, HLA-DRB1, HLA-DRB5, IRF4
TCR signaling	5.96	3.3e-05	6.5e-05	4	HLA-DQA1, HLA-DQA2, HLA-DRB1, HLA-DRB5
Costimulation by the CD28 family	5.42	7.1e-05	0.00013	4	HLA-DQA1, HLA-DQA2, HLA-DRB1, HLA-DRB5
Cytokine Signaling in Immune system	3.78	0.00055	0.00098	7	HLA-B, HLA-C, HLA-DQA1, HLA-DQA2, HLA-DRB1, HLA-DRB5, IRF4
Steroid hormone biosynthesis	4.22	0.00059	0.001	3	CYP1A1, CYP21A2, SRD5A3	Steroid hormones derived from cholesterol are a class of biologically active compounds in vertebrates. The cholesterol side-chain cleavage enzyme CYP11A1 catalyzes conversion of cholesterol, a C27 compound, to the first C21 steroid, pregnenolone, which is converted by a bifunctional enzyme complex to the gestagen hormone, progesterone. Pregnenolone and progesterone are the starting materials for …
PPARA Activates Gene Expression	3.84	0.00081	0.0013	4	CLOCK, CYP1A1, MED20, NCOA6
ER-Phagosome pathway	3.98	0.00082	0.0013	3	HLA-B, HLA-C, PSMD3
Adaptive Immune System	3.39	0.00098	0.0015	10	AP1B1, HLA-B, HLA-C, HLA-DMA, HLA-DMB, HLA-DQA1, HLA-DQA2, HLA-DRB1, HLA-DRB5, PSMD3
Interferon alpha/beta signaling	3.81	0.001	0.0015	3	HLA-B, HLA-C, IRF4
Antigen processing-Cross presentation	3.45	0.0018	0.0025	3	HLA-B, HLA-C, PSMD3
Natural killer cell mediated cytotoxicity	3.12	0.0027	0.0037	4	HLA-B, HLA-C, MICA, MICB	Natural killer (NK) cells are lymphocytes of the innate immune system that are involved in early defenses against both allogeneic (nonself) cells and autologous cells undergoing various forms of stress, such as infection with viruses, bacteria, or parasites or malignant transformation. Although NK cells do not express classical antigen receptors of the immunoglobulin gene family, such as the anti…
Metabolism of lipids and lipoproteins	2.63	0.0056	0.0073	8	CLOCK, CYP1A1, CYP21A2, MED20, NCOA6, PIK3C2A, SLC44A4, SRD5A3
Fatty acid, triacylglycerol, and ketone body metabolism	2.61	0.0065	0.0082	4	CLOCK, CYP1A1, MED20, NCOA6
Immune System	2.32	0.01	0.012	12	AP1B1, C4A, HLA-B, HLA-C, HLA-DMA, HLA-DMB, HLA-DQA1, HLA-DQA2, HLA-DRB1, HLA-DRB5, IRF4, PSMD3
