## Supplemental Table 6 for "Biological insights from self-perceived facial aging data of the UKBB participants"

### Sheet: Sheet1
XGR gene-based enrichment analysis. Ontology: Biological Processes. Female aging data
positive regulation of apoptotic cell clearance	12	1.5e-07	1.4e-05	3	C2, C4A, C4B	9
mRNA catabolic process	8.51	1.3e-06	6.5e-05	4	DXO, HSPA1A, HSPA1B, PNPT1	7
melanin biosynthetic process	7.97	6.6e-06	0.00016	3	ASIP, MC1R, SLC45A2	4
natural killer cell activation	7.19	6.6e-06	0.00016	4	BAG6, MICA, MICB, NCR3	5
positive regulation of mitochondrial translation	6.87	2.1e-05	0.00041	3	CDK5RAP1, TRMT10C, UQCC1	9
regulation of mitotic spindle assembly	6.1	5.2e-05	0.00083	3	CHMP1A, HSPA1A, HSPA1B	8
cellular response to unfolded protein	5.38	0.00013	0.0017	3	HSPA1A, HSPA1B, HSPA1L	6
response to unfolded protein	4.84	0.00017	0.0021	4	EDEM2, HSPA1A, HSPA1B, HSPA1L	5
chaperone cofactor-dependent protein refolding	4.75	0.00029	0.0031	3	HSPA1A, HSPA1B, HSPA1L	4
exonucleolytic nuclear-transcribed mRNA catabolic process involved in deadenylation-dependent decay	4.66	0.00032	0.0031	3	EDC3, LSM2, SKIV2L	11
protein refolding	4.33	0.00051	0.0044	3	HSPA1A, HSPA1B, HSPA1L	3
cellular response to epidermal growth factor stimulus	3.93	0.0009	0.0067	3	DUSP22, ERBB2, SKAP1	4
regulation of cellular response to heat	3.93	0.0009	0.0067	3	HSPA1A, HSPA1B, HSPA1L	6
response to heat	3.81	0.0011	0.0074	3	EIF2B2, MICA, MICB	3
complement activation	3.36	0.0019	0.012	4	C2, C4A, C4B, CFB	3
mRNA splicing, via spliceosome	3.03	0.0027	0.016	7	DDX39B, DHX16, LSM2, PCBP1, RALY, SNRPG, USP49	9
response to nutrient	2.88	0.0044	0.024	3	AHCY, C2, LTA	3
regulation of complement activation	2.86	0.0044	0.024	4	C2, C4A, C4B, CFB	5
cellular response to heat	2.82	0.0049	0.025	3	HSPA1A, HSPA1B, HSPA1L	4
protein homooligomerization	2.65	0.0061	0.029	6	KCNG3, LY6G5B, LY6G5C, LY6G6C, LY6G6D, PNPT1	6
peptidyl-tyrosine phosphorylation	2.6	0.0068	0.031	5	BAZ1B, CLK3, EFEMP1, ERBB2, FGF5	8
fibroblast growth factor receptor signaling pathway	2.52	0.008	0.035	3	FGF5, FRS3, TIA1	7
regulation of cell proliferation	2.43	0.0093	0.039	4	BAG6, CCDC88A, DUSP22, FANCA	4
negative regulation of apoptotic process	2.33	0.011	0.043	10	AIF1, BAG6, CBX4, DDAH2, HSPA1A, HSPA1B, ITCH, MIEN1, MYDGF, YME1L1	7
inflammatory response	2.29	0.012	0.044	8	ABCF1, AGER, AIF1, C4A, C4B, ITCH, NCR3, SEMA7A	4
viral entry into host cell	2.29	0.012	0.044	3	HSPA1A, HSPA1B, ITCH	6
cellular response to oxidative stress	2.24	0.013	0.044	3	HSPA1A, HSPA1B, PNPT1	4
regulation of cell shape	2.17	0.015	0.05	4	CYFIP1, EPB41, LST1, PLXNA1	3
ubiquitin-dependent protein catabolic process	2.07	0.018	0.059	6	BAG6, ITCH, RNF5, TRPC4AP, UBL7, USP49	9
positive regulation of protein phosphorylation	2	0.019	0.062	4	AGER, AIF1, ERBB2, MYDGF	9
proteasome-mediated ubiquitin-dependent protein catabolic process	1.89	0.024	0.073	4	ITCH, PCNP, PML, PSMA4	9
response to hypoxia	1.82	0.026	0.079	4	AGER, AHCY, LTA, PML	3
regulation of ion transmembrane transport	1.76	0.027	0.08	3	CACNA1E, CLIC1, KCNG3	6
protein-containing complex assembly	1.73	0.029	0.081	3	EPB41, FANCA, PML	4
transmembrane transport	1.77	0.03	0.081	5	ABCF1, RNF5, SLC22A12, SLC2A13, SLC44A4	4
positive regulation of protein kinase B signaling	1.73	0.031	0.081	4	ERBB2, FGF5, MC1R, MYDGF	8
protein stabilization	1.71	0.032	0.081	4	BAG6, FKBPL, HSPA1A, HSPA1B	4
cellular response to DNA damage stimulus	1.71	0.033	0.081	5	BAZ1B, CHCHD6, MICA, NCOA6, TLK1	4
vesicle-mediated transport	1.64	0.033	0.081	3	AP1B1, CHMP1A, EXOC2	4
positive regulation of transcription by RNA polymerase II	1.77	0.034	0.081	17	ARID3B, ATAD2B, ATF6B, CTBP2, IRF4, MC1R, MRTFA, MYDGF, MYT1L, NCOA6, NELFE, PBX2, PCBP1, RUNX2, SKAP1, ZEB2, ZMIZ1	11
negative regulation of cell growth	1.61	0.035	0.082	3	HSPA1A, HSPA1B, PML	5
neuron differentiation	1.57	0.038	0.086	3	ERBB2, MYT1L, RUNX2	4
T cell receptor signaling pathway	1.55	0.039	0.086	3	BTNL2, EIF2B2, SKAP1	10
DNA replication	1.53	0.04	0.086	3	CCDC88A, CDC7, NCOA6	6
response to lipopolysaccharide	1.42	0.048	0.1	3	LOXL1, LTA, PTGES	4
complement activation, classical pathway	1.39	0.05	0.1	3	C2, C4A, C4B	8
