## Supplemental Table 7 for "Biological insights from self-perceived facial aging data of the UKBB participants"

### Sheet: Sheet1
XGR gene-based enrichment analysis. eQTL skin expressed genes. Ontology: Biological Processes. Female aging data
sialic acid transport	14.4	3.7e-09	2.6e-07	4	SLC17A1, SLC17A2, SLC17A3, SLC17A4	6
regulation of immune response	8	1e-08	3.5e-07	13	BTN1A1, BTN2A1, BTN2A2, BTN2A3P, BTN3A1, BTN3A2, BTN3A3, BTNL2, MICA, MICB, MOG, NCR3, NECTIN2	4
urate metabolic process	12.8	1.7e-08	3.8e-07	4	CARMIL1, GCKR, SLC17A1, SLC17A3	4
interferon-gamma secretion	11.5	2.5e-07	4.2e-06	3	BTN3A1, BTN3A2, TRIM27	4
T cell receptor signaling pathway	7.26	3e-07	4.2e-06	9	BTN1A1, BTN2A1, BTN2A2, BTN2A3P, BTN3A1, BTN3A2, BTN3A3, BTNL2, MOG	10
T cell mediated immunity	10.1	9e-07	1e-05	3	BTN3A2, BTN3A3, GNL1	5
nucleosome assembly	6.84	1.1e-06	1.1e-05	8	HIST1H1A, HIST1H1B, HIST1H2BE, HIST1H2BF, HIST1H2BL, HIST1H2BN, HIST1H3C, HIST1H3J	7
susceptibility to natural killer cell mediated cytotoxicity	9.07	2.3e-06	2e-05	3	MICA, MICB, NECTIN2	10
negative regulation of viral release from host cell	7.67	9.4e-06	7.2e-05	3	TRIM15, TRIM26, TRIM27	5
positive regulation of lipid biosynthetic process	7.16	1.6e-05	0.00011	3	APOE, MLXIPL, ZBTB20	6
negative regulation of viral entry into host cell	6.72	2.6e-05	0.00016	3	TRIM10, TRIM26, TRIM31	8
natural killer cell mediated cytotoxicity	6.35	3.9e-05	0.00023	3	MICA, MICB, TUBB	3
sodium ion transport	4.94	0.0001	0.00054	5	SCN8A, SLC17A1, SLC17A2, SLC17A3, SLC17A4	7
natural killer cell activation	5.49	0.00011	0.00054	3	MICA, MICB, NCR3	5
triglyceride homeostasis	5.16	0.00017	0.00077	3	APOE, GCKR, MLXIPL	7
sodium ion transmembrane transport	4.33	0.00038	0.0017	4	SCN8A, SLC17A2, SLC17A3, SLC17A4	8
adherens junction organization	4.25	0.00057	0.0023	3	CADM2, CDH13, NECTIN2	4
positive regulation of DNA-binding transcription factor activity	3.89	0.00065	0.0025	5	TRIM15, TRIM26, TRIM27, TRIM31, TRIM38	4
negative regulation of autophagy	3.77	0.0011	0.0041	3	GATA4, RASIP1, ZKSCAN3	7
negative regulation of gene expression, epigenetic	3.48	0.0017	0.006	3	HIST1H3C, HIST1H3J, TRIM27	7
regulation of transcription by RNA polymerase II	2.93	0.0025	0.0083	20	ABT1, APOE, DBP, DNAJC1, FOXP1, MLXIPL, TCF19, TOX, ZFP57, ZKSCAN4, ZKSCAN8, ZNF165, ZNF184, ZNF322, ZNF391, ZSCAN12, ZSCAN16, ZSCAN23, ZSCAN31, ZSCAN9	10
cellular response to glucose stimulus	3.05	0.0034	0.011	3	FGF21, GATA4, ZBTB20	8
antimicrobial humoral immune response mediated by antimicrobial peptide	3.01	0.0036	0.011	3	F2, HIST1H2BE, HIST1H2BF	6
interferon-gamma-mediated signaling pathway	2.88	0.0044	0.013	3	TRIM26, TRIM31, TRIM38	7
positive regulation of cell growth	2.62	0.0068	0.019	3	F2, HIST1H1B, SLC44A4	5
blood coagulation	2.56	0.0072	0.019	5	CARMIL1, F2, GATA4, HIST1H3C, HIST1H3J	3
cell-cell adhesion	2.56	0.0074	0.019	4	CDH13, CDSN, DLG2, NEGR1	3
actin cytoskeleton organization	2.35	0.011	0.026	4	LIMK2, NF1, SMTN, TNXB	3
chromatin organization	2.29	0.012	0.028	4	HIST1H1B, HIST1H2AC, HIST1H3C, HIST1H3J	3
regulation of complement activation	2.03	0.018	0.041	3	C2, CFB, F2	5
negative regulation of cell proliferation	2.05	0.019	0.042	8	AMBRA1, CDH13, CSNK2B, DDR1, FEZF1, HIST1H2AC, MDM4, SULT2B1	5
negative regulation of inflammatory response	1.96	0.02	0.043	3	APOE, MFHAS1, MVK	6
autophagy	1.88	0.022	0.047	3	AMBRA1, RNF185, ZKSCAN3	3
carbohydrate metabolic process	1.8	0.026	0.052	3	FUT1, FUT2, GCKR	3
innate immune response	1.81	0.03	0.058	8	C2, DEFB134, MFHAS1, TRIM10, TRIM15, TRIM26, TRIM27, TRIM31	3
cell adhesion	1.79	0.031	0.059	8	CADM2, CDSN, DDR1, IZUMO1, LRRN2, MOG, PCDH17, TNXB	2
regulation of transcription, DNA-templated	1.57	0.045	0.084	8	GATA4, HIST1H1A, HIST1H1B, MLXIPL, PATZ1, PGBD1, ZBED9, ZSCAN26	6
detection of chemical stimulus involved in sensory perception of smell	1.53	0.048	0.087	7	OR12D3, OR14J1, OR2B2, OR2I1P, OR2J2, OR2W6P, OR5V1	7
protein ubiquitination	1.51	0.05	0.088	7	HIST1H2BE, HIST1H2BF, HIST1H2BL, HIST1H2BN, MDM4, TRIM31, TRIM39	9
cellular protein metabolic process	1.36	0.057	0.099	4	APOE, F2, HIST1H3C, HIST1H3J	5
Hallmarks
Genes encoding components of apical junction complex.	3.18	0.0019	0.0067	6	CADM2, CDSN, LAYN, NECTIN2, NEGR1, NF1
Genes encoding components of the complement system, which is part of the innate immune system.	3.18	0.0019	0.0067	6	C2, CDH13, CFB, F2, NOTCH4, PSMB9
