## Supplemental Table 8 for "Biological insights from self-perceived facial aging data of the UKBB participants"

### Sheet: Sheet1
XGR: SNPs based enrichment analysis. Experimental Factor Ontology. Female aging data
Term ID	Term Name	# of SNPs annotated	Z-score	P-value	FDR	# of SNPs overlapped	SNPs
Orphanet:68346	Rare genetic skin disease	444	39.7	5.4e-69	2.4e-67	59	rs10928235, rs11037975, rs11242982, rs113923480, rs1160312, rs11684254, rs12558842, rs12565727, rs13021718, rs140488081, rs147154263, rs147829649, rs148652266, rs17216820, rs17265513, rs174581, rs17833789, rs188468174, rs199791, rs1998076, rs201563, rs201571, rs201593, rs2073963, rs2095921, rs2180439, rs2497938, rs2671427, rs2863081, rs5919427, rs6047844, rs6113491, rs6137444, rs62060349, rs69455…
Orphanet:183447	Genetic epidermal appendage anomaly	444	39.7	5.4e-69	2.4e-67	59	rs10928235, rs11037975, rs11242982, rs113923480, rs1160312, rs11684254, rs12558842, rs12565727, rs13021718, rs140488081, rs147154263, rs147829649, rs148652266, rs17216820, rs17265513, rs174581, rs17833789, rs188468174, rs199791, rs1998076, rs201563, rs201571, rs201593, rs2073963, rs2095921, rs2180439, rs2497938, rs2671427, rs2863081, rs5919427, rs6047844, rs6113491, rs6137444, rs62060349, rs69455…
Orphanet:183450	Genetic hair anomaly	444	39.7	5.4e-69	2.4e-67	59	rs10928235, rs11037975, rs11242982, rs113923480, rs1160312, rs11684254, rs12558842, rs12565727, rs13021718, rs140488081, rs147154263, rs147829649, rs148652266, rs17216820, rs17265513, rs174581, rs17833789, rs188468174, rs199791, rs1998076, rs201563, rs201571, rs201593, rs2073963, rs2095921, rs2180439, rs2497938, rs2671427, rs2863081, rs5919427, rs6047844, rs6113491, rs6137444, rs62060349, rs69455…
Orphanet:79364	Alopecia	444	39.7	5.4e-69	2.4e-67	59	rs10928235, rs11037975, rs11242982, rs113923480, rs1160312, rs11684254, rs12558842, rs12565727, rs13021718, rs140488081, rs147154263, rs147829649, rs148652266, rs17216820, rs17265513, rs174581, rs17833789, rs188468174, rs199791, rs1998076, rs201563, rs201571, rs201593, rs2073963, rs2095921, rs2180439, rs2497938, rs2671427, rs2863081, rs5919427, rs6047844, rs6113491, rs6137444, rs62060349, rs69455…
EFO:0006824	cis/trans-18:2 fatty acid measurement	44	56.9	2.3e-52	8.2e-51	26	rs102275, rs108499, rs1535, rs174528, rs174534, rs174535, rs174536, rs174537, rs174538, rs174541, rs174545, rs174546, rs174547, rs174548, rs174549, rs174550, rs174555, rs174556, rs174574, rs174575, rs174576, rs174577, rs174578, rs174583, rs174601, rs4246215
EFO:0000701	skin disease	1737	24.2	4.4e-52	1.3e-50	76	rs10810657, rs10928235, rs11037975, rs11242982, rs113923480, rs1160312, rs11684254, rs117382825, rs12558842, rs12565727, rs12925026, rs12931267, rs13021718, rs1333040, rs140488081, rs147154263, rs147829649, rs148652266, rs17216820, rs17265513, rs174535, rs174549, rs174581, rs17833789, rs1805007, rs188468174, rs199791, rs1998076, rs201563, rs201571, rs201593, rs2073963, rs2080303, rs2095921, rs218…
EFO:0005653	serum metabolite measurement	160	39.7	6.8e-50	1.7e-48	35	rs102274, rs102275, rs1535, rs174528, rs174530, rs174533, rs174537, rs174541, rs174545, rs174547, rs174548, rs174549, rs174554, rs174557, rs174560, rs174561, rs174562, rs174564, rs174566, rs174567, rs174568, rs174574, rs174576, rs174578, rs174580, rs174581, rs174583, rs174592, rs174594, rs28456, rs35473591, rs3834458, rs5792235, rs97384, rs99780
EFO:0000508	genetic disorder	1030	25.8	2.1e-49	4.7e-48	61	rs10928235, rs11037975, rs11242982, rs113923480, rs1160312, rs11684254, rs12558842, rs12565727, rs13021718, rs140488081, rs147154263, rs147829649, rs148652266, rs17216820, rs17265513, rs174581, rs17833789, rs188468174, rs199791, rs1998076, rs201563, rs201571, rs201593, rs2073963, rs2095921, rs2180439, rs2497938, rs2671427, rs2863081, rs4256472, rs4959270, rs5919427, rs6047844, rs6113491, rs613744…
EFO:0003884	chronic kidney disease	247	30.6	5.9e-41	1.2e-39	34	rs102274, rs102275, rs1535, rs174528, rs174530, rs174533, rs174537, rs174541, rs174545, rs174548, rs174549, rs174554, rs174557, rs174560, rs174561, rs174562, rs174564, rs174566, rs174567, rs174568, rs174574, rs174576, rs174578, rs174580, rs174581, rs174583, rs174592, rs174594, rs28456, rs35473591, rs3834458, rs5792235, rs97384, rs99780
EFO:0006821	trans fatty acid measurement	131	32.5	1.8e-36	3.2e-35	26	rs102275, rs108499, rs1535, rs174528, rs174534, rs174535, rs174536, rs174537, rs174538, rs174541, rs174545, rs174546, rs174547, rs174548, rs174549, rs174550, rs174555, rs174556, rs174574, rs174575, rs174576, rs174577, rs174578, rs174583, rs174601, rs4246215
EFO:0004191	androgenetic alopecia	104	33.8	1.1e-35	1.7e-34	24	rs11037975, rs1160312, rs11684254, rs12565727, rs13021718, rs17833789, rs201563, rs2073963, rs2095921, rs2180439, rs2497938, rs6047844, rs62060349, rs6945541, rs7061504, rs71530654, rs7542354, rs7801037, rs79593277, rs9282858, rs9287638, rs9300169, rs939963, rs9719620
EFO:0003086	kidney disease	471	21.5	5.4e-31	8.1e-30	34	rs102274, rs102275, rs1535, rs174528, rs174530, rs174533, rs174537, rs174541, rs174545, rs174548, rs174549, rs174554, rs174557, rs174560, rs174561, rs174562, rs174564, rs174566, rs174567, rs174568, rs174574, rs174576, rs174578, rs174580, rs174581, rs174583, rs174592, rs174594, rs28456, rs35473591, rs3834458, rs5792235, rs97384, rs99780
EFO:0004725	metabolite measurement	1466	15.1	2.7e-25	3.7e-24	46	rs102274, rs102275, rs11950562, rs1535, rs174528, rs174530, rs174533, rs174535, rs174536, rs174537, rs174538, rs174541, rs174545, rs174546, rs174547, rs174548, rs174549, rs174550, rs174554, rs174555, rs174556, rs174557, rs174560, rs174561, rs174562, rs174564, rs174566, rs174567, rs174568, rs174574, rs174576, rs174578, rs174580, rs174581, rs174583, rs174592, rs174594, rs174601, rs2337106, rs28456,…
EFO:0005110	fatty acid measurement	438	17.5	3.5e-23	4.5e-22	27	rs102275, rs10761785, rs108499, rs1535, rs174528, rs174534, rs174535, rs174536, rs174537, rs174538, rs174541, rs174545, rs174546, rs174547, rs174548, rs174549, rs174550, rs174555, rs174556, rs174574, rs174575, rs174576, rs174577, rs174578, rs174583, rs174601, rs4246215
EFO:0007630	glycerophospholipid measurement	19	33.3	1.5e-21	1.7e-20	10	rs102275, rs1535, rs174536, rs174537, rs174546, rs174547, rs174550, rs174555, rs174576, rs174578
EFO:0005680	omega-6 polyunsaturated fatty acid measurement	83	18.7	1.6e-16	1.8e-15	12	rs102275, rs10761785, rs174528, rs174534, rs174545, rs174547, rs174548, rs174550, rs174555, rs174577, rs174578, rs4246215
EFO:0006811	linolenic acid measurement	32	22.9	2.6e-16	2.7e-15	9	rs102275, rs1535, rs174536, rs174537, rs174546, rs174547, rs174549, rs174601, rs4246215
EFO:0004639	phospholipid measurement	76	17.9	2.1e-15	2.1e-14	11	rs102275, rs1535, rs174536, rs174537, rs174546, rs174547, rs174548, rs174550, rs174555, rs174576, rs174578
EFO:0005664	blood metabolite measurement	317	12.8	2e-14	1.9e-13	17	rs102275, rs11950562, rs1535, rs174535, rs174536, rs174537, rs174538, rs174546, rs174547, rs174548, rs174550, rs174555, rs174556, rs174576, rs174578, rs174601, rs7727544
EFO:0004529	lipid measurement	1928	9.47	1e-13	9.3e-13	37	rs102275, rs10761785, rs108499, rs13107325, rs13114738, rs13135092, rs1535, rs174528, rs174529, rs174533, rs174534, rs174535, rs174536, rs174537, rs174538, rs174541, rs174545, rs174546, rs174547, rs174548, rs174549, rs174550, rs174555, rs174556, rs174574, rs174575, rs174576, rs174577, rs174578, rs174583, rs174601, rs2606736, rs4246215, rs5785580, rs7635838, rs7897379, rs7916868
EFO:0006809	docosapentaenoic acid measurement	23	18	1.1e-11	9.1e-11	6	rs102275, rs1535, rs174535, rs174547, rs174549, rs4246215
EFO:0003784	skin pigmentation	155	12.1	1.3e-11	1e-10	11	rs10810650, rs117156175, rs12931267, rs1540771, rs17833789, rs1805007, rs183671, rs2153271, rs2235874, rs71550013, rs77733403
EFO:0003963	freckles	14	19.3	2.9e-11	2.3e-10	5	rs12931267, rs1540771, rs17833789, rs1805007, rs2153271
EFO:0007821	hair morphology measurement	132	12	4.2e-11	3.1e-10	10	rs11121667, rs12350739, rs1345417, rs1553477, rs1805007, rs183671, rs4258142, rs6082544, rs6901317, rs80293268
EFO:0007759	alpha-linolenic acid measurement	18	17	1.8e-10	1.3e-09	5	rs102275, rs1535, rs174536, rs174547, rs4246215
EFO:0007760	eicosapentaenoic acid measurement	24	14.6	1.3e-09	8.7e-09	5	rs174535, rs174538, rs174550, rs174574, rs4246215
EFO:0006807	linoleic acid measurement	20	12.8	3.2e-08	2.1e-07	4	rs174547, rs174550, rs174578, rs4246215
EFO:0009260	non-melanoma skin carcinoma	387	7.6	4.9e-08	3.1e-07	12	rs10810657, rs117382825, rs12925026, rs1333040, rs174549, rs1805007, rs2080303, rs35063026, rs369805468, rs3769823, rs73283869, rs7625680
EFO:0007975	gondoic acid measurement	3	16.8	1e-07	6.3e-07	2	rs174528, rs174601
EFO:0009259	skin carcinoma	430	7.07	1.6e-07	9.7e-07	12	rs10810657, rs117382825, rs12925026, rs1333040, rs174549, rs1805007, rs2080303, rs35063026, rs369805468, rs3769823, rs73283869, rs7625680
EFO:0004198	skin neoplasm	434	7.02	1.8e-07	1e-06	12	rs10810657, rs117382825, rs12925026, rs1333040, rs174549, rs1805007, rs2080303, rs35063026, rs369805468, rs3769823, rs73283869, rs7625680
EFO:0003924	hair color	28	10.7	2e-07	1.1e-06	4	rs12931267, rs146972365, rs1805007, rs6918152
EFO:0004279	suntan	95	8.34	3.6e-07	2e-06	6	rs10810650, rs117156175, rs1805007, rs2235874, rs71550013, rs77733403
EFO:0006942	facial pigmentation measurement	4	14.5	4.1e-07	2.1e-06	2	rs35063026, rs62543565
EFO:0006808	arachidonic acid measurement	17	10.4	1.1e-06	5.5e-06	3	rs174528, rs174545, rs174577
EFO:0007822	hair colour measurement	40	8.82	1.3e-06	6.3e-06	4	rs12350739, rs1805007, rs183671, rs80293268
EFO:1000752	photosensitivity disease	6	11.8	2e-06	9.3e-06	2	rs12931267, rs1805007
HP:0001007	Hirsutism {http://www.co-ode.org/patterns#createdBy="http://www.ebi.ac.uk/ontology/webulous#OPPL_pattern"}	6	11.8	2e-06	9.3e-06	2	rs11121667, rs1345417
EFO:0004795	skin sensitivity to sun	6	11.8	2e-06	9.3e-06	2	rs12931267, rs1805007
EFO:0005038	hair morphology	46	8.17	2.6e-06	1.2e-05	4	rs12931267, rs146972365, rs1805007, rs6918152
EFO:0004612	high density lipoprotein cholesterol measurement	652	5.73	3.2e-06	1.4e-05	13	rs102275, rs13107325, rs13114738, rs13135092, rs1535, rs174529, rs174537, rs174546, rs174547, rs174548, rs174550, rs2606736, rs7635838
EFO:0004515	muscle measurement	7	10.9	3.5e-06	1.5e-05	2	rs174547, rs174549
EFO:0005088	testicular carcinoma	25	8.44	5.6e-06	2.3e-05	3	rs3782181, rs4474514, rs995030
EFO:0004193	basal cell carcinoma	57	7.24	7.5e-06	3e-05	4	rs10810657, rs1805007, rs2080303, rs3769823
EFO:0007823	facial hair thickness measurement	27	8.09	7.7e-06	3e-05	3	rs11121667, rs1345417, rs6901317
EFO:0006810	oleic acid measurement	9	9.55	8.4e-06	3.3e-05	2	rs102275, rs174535
EFO:0007765	delta-6 desaturase measurement	10	9.04	1.2e-05	4.6e-05	2	rs174545, rs174548
EFO:0007762	gamma-linolenic acid measurement	12	8.21	2.2e-05	8e-05	2	rs174537, rs174546
EFO:0007763	dihomo-gamma-linolenic acid measurement	12	8.21	2.2e-05	8e-05	2	rs174534, rs174548
EFO:1001927	cutaneous squamous cell carcinoma	13	7.87	2.8e-05	0.0001	2	rs10810657, rs1805007
EFO:0004732	lipoprotein measurement	1502	4.57	3.4e-05	0.00012	19	rs102275, rs10738607, rs13107325, rs13114738, rs13135092, rs1535, rs174529, rs174533, rs174537, rs174546, rs174547, rs174548, rs174549, rs174550, rs174554, rs174574, rs2606736, rs7635838, rs97384
EFO:0009458	alcohol use disorder measurement	15	7.29	4.5e-05	0.00015	2	rs13135092, rs2293576
EFO:1001017	limited scleroderma	15	7.29	4.5e-05	0.00015	2	rs4256472, rs4959270
EFO:0007906	synophrys measurement	49	5.79	8.5e-05	0.00028	3	rs1345417, rs1553477, rs6082544
HP:0001574	abnormality of the integument	19	6.41	9.4e-05	0.0003	2	rs11121667, rs1345417
EFO:0004348	hematocrit	222	4.88	9.5e-05	0.0003	6	rs13114738, rs174533, rs174547, rs2337106, rs4662402, rs9260313
EFO:0004530	triglyceride measurement	628	4.14	0.00022	0.00068	10	rs13114738, rs174529, rs174537, rs174546, rs174547, rs174548, rs174550, rs5785580, rs7897379, rs7916868
EFO:0004574	total cholesterol measurement	534	4.13	0.00025	0.00076	9	rs10738607, rs13114738, rs13135092, rs1535, rs174533, rs174546, rs174547, rs174554, rs97384
EFO:0000095	chronic lymphocytic leukemia	119	4.62	0.00026	0.00078	4	rs872071, rs9378805, rs9391997, rs9392504
EFO:0003763	cerebrovascular disorder	262	4.32	0.00026	0.00078	6	rs10757272, rs13114738, rs1333040, rs174547, rs2594966, rs7859727
EFO:0000612	myocardial infarction	72	4.59	0.00038	0.0011	3	rs10738607, rs2891168, rs4977574
EFO:0000195	metabolic syndrome	76	4.44	0.00047	0.0013	3	rs102275, rs1535, rs174546
EFO:0005950	head and neck neoplasia	35	4.54	0.0006	0.0017	2	rs174549, rs8181047
EFO:0007928	ventricular rate measurement	46	3.85	0.0013	0.0037	2	rs13114738, rs174547
EFO:0001065	endometriosis	100	3.71	0.0013	0.0037	3	rs10757272, rs62355900, rs9915454
EFO:0004351	resting heart rate	108	3.51	0.0017	0.0047	3	rs17265513, rs174536, rs174547
EFO:0003870	brain aneurysm	51	3.61	0.0018	0.0048	2	rs10757272, rs1333040
EFO:0000707	squamous cell carcinoma	273	3.3	0.0019	0.0051	5	rs10810657, rs1333040, rs174549, rs1805007, rs35063026
EFO:0000712	stroke	194	3.25	0.0023	0.0059	4	rs13114738, rs174547, rs2594966, rs7859727
EFO:0000096	neoplasm of mature B-cells	282	3.21	0.0023	0.0059	5	rs1050976, rs872071, rs9378805, rs9391997, rs9392504
EFO:0001645	coronary heart disease	793	2.76	0.0046	0.012	9	rs10738607, rs10757274, rs10811652, rs13114738, rs174547, rs2891168, rs4803455, rs4977574, rs6557122
EFO:0004352	mortality	75	2.79	0.0054	0.013	2	rs13114738, rs174547
EFO:0003144	heart failure	75	2.79	0.0054	0.013	2	rs13114738, rs174547
EFO:0000717	systemic scleroderma	76	2.76	0.0056	0.013	2	rs4256472, rs4959270
Orphanet:98702	Connective tissue disease with eye involvement	76	2.76	0.0056	0.013	2	rs4256472, rs4959270
EFO:1001993	scleroderma	76	2.76	0.0056	0.013	2	rs4256472, rs4959270
EFO:1001986	connective tissue disease	79	2.68	0.0062	0.014	2	rs4256472, rs4959270
EFO:0004468	glucose measurement	352	2.62	0.0067	0.015	5	rs13114738, rs174547, rs174550, rs174577, rs174594
EFO:0000565	leukemia	274	2.4	0.0098	0.022	4	rs872071, rs9378805, rs9391997, rs9392504
EFO:0006842	diabetes mellitus biomarker	502	2.39	0.01	0.022	6	rs13114738, rs174541, rs174547, rs174550, rs174577, rs174594
EFO:0004326	heart rate	387	2.38	0.01	0.022	5	rs13114738, rs17265513, rs174536, rs174547, rs174549
EFO:0005036	platelet measurement	1030	2.38	0.01	0.022	10	rs10058074, rs11950562, rs12669378, rs138857, rs174548, rs174594, rs4246215, rs471756, rs785830, rs97384
EFO:0006941	grip strength measurement	179	2.37	0.01	0.022	3	rs13107325, rs13135092, rs453325
EFO:0009180	rosacea severity measurement	98	2.28	0.011	0.024	2	rs1805007, rs75570604
EFO:1000650	estrogen-receptor negative breast cancer	98	2.28	0.011	0.024	2	rs1830298, rs62355902
EFO:0008378	mosquito bite reaction size measurement	403	2.27	0.012	0.026	5	rs12521097, rs17516457, rs3864277, rs55722650, rs5964573
EFO:0004264	vascular disease	669	2.2	0.014	0.03	7	rs10757272, rs10757274, rs13114738, rs1333040, rs174547, rs2594966, rs7859727
EFO:0004541	A1C measurement	112	2.04	0.016	0.033	2	rs174577, rs174594
EFO:0004842	eosinophil count	560	2.09	0.017	0.035	6	rs10075801, rs11242709, rs174548, rs174549, rs174555, rs1969949
EFO:0004611	low density lipoprotein cholesterol measurement	436	2.08	0.018	0.035	5	rs1535, rs174533, rs174546, rs174549, rs174574
EFO:0008377	mosquito bite reaction itch intensity measurement	322	2.03	0.019	0.036	4	rs12521097, rs17516457, rs3864277, rs5964573
EFO:0007904	susceptibility to childhood ear infection measurement	125	1.85	0.021	0.042	2	rs1802575, rs6790105
GO:0036273	response to statin	133	1.75	0.025	0.048	2	rs1535, rs174583
EFO:0001642	lymphoid neoplasm	475	1.87	0.025	0.049	5	rs1050976, rs872071, rs9378805, rs9391997, rs9392504
