## Supplemental Table 9 for "Biological insights from self-perceived facial aging data of the UKBB participants"

### Sheet: Sheet1
XGR gene-based enrichment analysis. Ontology: canonical/KEGG/REACTOME/Biocarta pathways. Male aging data
Endosomal/Vacuolar pathway	8.3	3.9e-06	0.0005	3	HLA-A, HLA-F, HLA-G
TGF-beta signaling pathway	5.46	2e-05	0.0013	7	CDKN2B, LTBP1, RBX1, RHOA, SMAD7, TGFB1, THBS4	The transforming growth factor-beta (TGF-beta) family members, which include TGF-betas, activins and bone morphogenetic proteins (BMPs), are structurally related secreted cytokines found in species ranging from worms and insects to mammals. A wide spectrum of cellular functions such as proliferation, apoptosis, differentiation and migration are regulated by TGF-beta family members. TGF-beta famil…
Regulation of RhoA activity	5.59	3.3e-05	0.0013	5	AKAP13, ARHGEF10, NGEF, OPHN1, RHOA	The Pathway Interaction Database (PID, http://pid.nci.nih.gov) is a freely available collection of curated and peer-reviewed pathways composed of human molecular signaling and regulatory events and key cellular processes. Created in a collaboration between the US National Cancer Institute and Nature Publishing Group, the database serves as a research tool for the cancer research community and oth…
Erythrocyte Differentiation Pathway	6.25	3.9e-05	0.0013	3	IL3, KITLG, TGFB1	Stem cells in the bone marrow produce a variety of hematopoietic cell types from common progenitor cells under the influence of cytokines and growth factors. CFU-GEMM cells are a key intermediate in the differentiation of granulocytes, erythrocytes, monocytes and megakaryocytes. Erythropoietin (EPO) is a cytokine produced in the kidneys that, along with other cytokines, induces red blood cell (er…
Pathways in cancer	4.2	0.00012	0.0029	13	AR, CASP8, CDKN2A, CDKN2B, KITLG, MTOR, PDGFA, RBX1, RHOA, SPI1, TGFB1, WNT10A, WNT3
Signaling by Rho GTPases	4.5	0.00013	0.0029	7	AKAP13, ARHGEF9, NGEF, OPHN1, RHOA, RHOBTB2, STARD8
Antigen Presentation: Folding, assembly and peptide loading of class I MHC	5.13	0.00016	0.003	3	HLA-A, HLA-F, HLA-G
CTCF: First Multivalent Nuclear Factor	4.85	0.00023	0.0038	3	CDKN2A, MTOR, TGFB1	CTCF is central to signaling pathways in immature B cells elicited by cross-linking the Ig BCR and stimulation with TGF. Both stimuli result in induction of cell cycle arrest and apoptosis. BCR ligation stimulates a transient induction of MYC that leads to high level CTCF expression and feedback suppression of MYC transcription. BCR ligation also activates PTEN opposing PI3K activation of MYC. Ph…
NOTCH1 Intracellular Domain Regulates Transcription	4.38	0.00033	0.0048	4	HDAC4, HDAC9, MAML2, RBX1
Viral myocarditis	4.16	0.00038	0.005	5	CASP8, DAG1, HLA-A, HLA-F, HLA-G	Myocarditis is a cardiac disease associated with inflammation and injury of the myocardium. It results from various etiologies, both noninfectious and infectious, but coxsackievirus B3 (CVB3) is still considered the dominant etiological agent. Myocarditis may be caused by direct cytopathic effects of virus, a pathologic immune response to persistent virus, or autoimmunity triggered by the viral i…
Notch-mediated HES/HEY network	4.19	0.00045	0.0051	4	AR, MAML2, RUNX2, TWIST1	The Pathway Interaction Database (PID, http://pid.nci.nih.gov) is a freely available collection of curated and peer-reviewed pathways composed of human molecular signaling and regulatory events and key cellular processes. Created in a collaboration between the US National Cancer Institute and Nature Publishing Group, the database serves as a research tool for the cancer research community and oth…
Cell Cycle: G1/S Check Point	4.29	0.00051	0.0051	3	CDKN2A, CDKN2B, TGFB1	The G1/S cell cycle checkpoint controls the passage of eukaryotic cells from the first 'gap' phase (G1) into the DNA synthesis phase (S). Two cell cycle kinases, CDK4/6-cyclin D and CDK2-cyclin E, and the transcription complex that includes Rb and E2F are pivotal in controlling this checkpoint. During G1 phase, the Rb-HDAC repressor complex binds to the E2F-DP1 transcription factors, inhibiting t…
TRAIL signaling pathway	4.29	0.00051	0.0051	3	CASP8, MAP3K1, TNFRSF10B	The Pathway Interaction Database (PID, http://pid.nci.nih.gov) is a freely available collection of curated and peer-reviewed pathways composed of human molecular signaling and regulatory events and key cellular processes. Created in a collaboration between the US National Cancer Institute and Nature Publishing Group, the database serves as a research tool for the cancer research community and oth…
Cytokines and Inflammatory Response	4.19	0.00059	0.0051	3	IL3, PDGFA, TGFB1	Inflammation is a protective response to infection by the immune system that requires communication between different classes of immune cells to coordinate their actions. Acute inflammation is an important part of the immune response, but chronic inappropriate inflammation can lead to destruction of tissues in autoimmune disorders and perhaps neurodegenerative or cardiovascular disease. Secreted …
TNFR1 Signaling Pathway	4.19	0.00059	0.0051	3	CASP8, DFFA, MAP3K1	TNFR1 (a.k.a. p55, CD120a) is the receptor for TNF(alpha) and also will bind TNF(beta). Upon binding TNF(alpha) a TNFR1+ cell is triggered to undergo apoptosis. This critical regulatory process is accomplished by activating the proteolytic caspase cascade that results in the degradation of many critical cellular proteins.
FAS signaling pathway ( CD95 )	4.1	0.00067	0.0055	3	CASP8, DFFA, MAP3K1	Receptors in the TNF receptor family are associated with the induction of apoptosis, as well as inflammatory signaling. The Fas receptor (CD95) mediates apoptotic signaling by Fas-ligand expressed on the surface of other cells. The Fas-FasL interaction plays an important role in the immune system and lack of this system leads to autoimmunity, indicating that Fas-mediated apoptosis removes self-re…
Regulation of nuclear SMAD2/3 signaling	3.73	0.00083	0.0064	5	AR, CDKN2B, RUNX2, RUNX3, SMAD7	The Pathway Interaction Database (PID, http://pid.nci.nih.gov) is a freely available collection of curated and peer-reviewed pathways composed of human molecular signaling and regulatory events and key cellular processes. Created in a collaboration between the US National Cancer Institute and Nature Publishing Group, the database serves as a research tool for the cancer research community and oth…
Induction of apoptosis through DR3 and DR4/5 Death Receptors	3.85	0.00097	0.007	3	CASP8, DFFA, TNFRSF10B	Apoptosis is specifically induced via signaling through a family of receptors known collectively as 'death receptors' including Fas, TNFR, DR3, -4 and -5. Death receptor ligands characteristically initiate signaling via receptor oligomerization, recruitment of specialized adaptor proteins and activation of caspase cascades. Apo3L recruits initiator caspase 8 via the adapter protein FADD. Caspase …
EPHA forward signaling	3.77	0.0011	0.0075	3	EPHA4, NGEF, RHOA	The Pathway Interaction Database (PID, http://pid.nci.nih.gov) is a freely available collection of curated and peer-reviewed pathways composed of human molecular signaling and regulatory events and key cellular processes. Created in a collaboration between the US National Cancer Institute and Nature Publishing Group, the database serves as a research tool for the cancer research community and oth…
ER-Phagosome pathway	3.57	0.0013	0.0078	4	HLA-A, HLA-F, HLA-G, PSMC3
Adrenergic Pathway	3.63	0.0014	0.0078	3	AR, DAG1, ITPR2
Thrombin signaling and protease-activated receptors	3.56	0.0015	0.0078	3	ARHGEF10, ARHGEF9, RHOA	Thrombin is an extracellular protease that is involved in the clotting of blood and inflammation through its action on platelets and endothelial cells in the vasculature and that plays a role in thrombosis and myocardial infarction. The protease activated receptors PAR1 and PAR4 are cellular targets of thrombin signaling and members of the G-protein coupled receptor gene family. Both of these rec…
Allograft rejection	3.56	0.0015	0.0078	3	HLA-A, HLA-F, HLA-G	After transplantation of organ allografts, there are two pathways of antigen presentation. In the direct pathway, recipient T cells react to intact allogeneic MHC molecules expressed on the surface of donor cells. This pathway would activate host CD4 or CD8 T cells. In contrast, donor MHC molecules (and all other proteins) shed from the graft can be taken up by host APCs and presented to recipien…
Interferon gamma signaling	3.48	0.0015	0.0078	4	HLA-A, HLA-F, HLA-G, IRF4
Signaling by TGF-beta Receptor Complex	3.48	0.0015	0.0078	4	CDKN2B, RHOA, SMAD7, TGFB1
Interferon alpha/beta signaling	3.4	0.0017	0.0085	4	HLA-A, HLA-F, HLA-G, IRF4
Regulation of retinoblastoma protein	3.36	0.0018	0.0088	4	CDKN2A, PAX3, RUNX2, SPI1	The Pathway Interaction Database (PID, http://pid.nci.nih.gov) is a freely available collection of curated and peer-reviewed pathways composed of human molecular signaling and regulatory events and key cellular processes. Created in a collaboration between the US National Cancer Institute and Nature Publishing Group, the database serves as a research tool for the cancer research community and oth…
IFN-gamma pathway	3.37	0.002	0.0094	3	MAP3K1, MTOR, SMAD7	The Pathway Interaction Database (PID, http://pid.nci.nih.gov) is a freely available collection of curated and peer-reviewed pathways composed of human molecular signaling and regulatory events and key cellular processes. Created in a collaboration between the US National Cancer Institute and Nature Publishing Group, the database serves as a research tool for the cancer research community and oth…
Graft-versus-host disease	3.31	0.0022	0.0097	3	HLA-A, HLA-F, HLA-G	Graft-versus-host disease (GVHD) pathophysiology can be summerized in a three-step process. During step 1, the conditioning regimen (irradiation and/or chemotherapy) leads to damage, activation of host tissues and induction of inflammatory cytokines secretion. Increased expression of major histocompatibility complex (MHC) antigens and adhesion molecules leads to enhancement of the recognition of …
p53 signaling pathway	3.24	0.0022	0.0097	4	CASP8, CDKN2A, COP1, TNFRSF10B	p53 activation is induced by a number of stress signals, including DNA damage, oxidative stress and activated oncogenes. The p53 protein is employed as a transcriptional activator of p53-regulated genes. This results in three major outputs; cell cycle arrest, cellular senescence or apoptosis. Other p53-regulated gene functions communicate with adjacent cells, repair the damaged DNA or set up posi…
Ubiquitin mediated proteolysis	3.12	0.0023	0.0097	6	BIRC6, COP1, MAP3K1, RBX1, RHOBTB2, UBA7	Protein ubiquitination plays an important role in eukaryotic cellular processes. It mainly functions as a signal for 26S proteasome dependent protein degradation. The addition of ubiquitin to proteins being degraded is performed by a reaction cascade consisting of three enzymes, named E1 (ubiquitin activating enzyme), E2 (ubiquitin conjugating enzyme), and E3 (ubiquitin ligase). Each E3 has speci…
Signaling by NOTCH1	3.2	0.0024	0.0097	4	HDAC4, HDAC9, MAML2, RBX1
Type I diabetes mellitus	3.19	0.0026	0.01	3	HLA-A, HLA-F, HLA-G	Type I diabetes mellitus is a disease that results from autoimmune destruction of the insulin-producing beta-cells. Certain beta-cell proteins act as autoantigens after being processed by antigen-presenting cell (APC), such as macrophages and dendritic cells, and presented in a complex with MHC-II molecules on the surface of the APC. Then immunogenic signals from APC activate CD4+ T cells, predom…
NRAGE signals death through JNK	3.19	0.0026	0.01	3	AKAP13, ARHGEF9, NGEF
FOXA1 transcription factor network	3.14	0.0029	0.011	3	AR, FOXA2, NFIC	The Pathway Interaction Database (PID, http://pid.nci.nih.gov) is a freely available collection of curated and peer-reviewed pathways composed of human molecular signaling and regulatory events and key cellular processes. Created in a collaboration between the US National Cancer Institute and Nature Publishing Group, the database serves as a research tool for the cancer research community and oth…
Antigen processing-Cross presentation	3.02	0.0032	0.011	4	HLA-A, HLA-F, HLA-G, PSMC3
G alpha (12/13) signalling events	3.02	0.0032	0.011	4	AKAP13, ARHGEF9, NGEF, RHOA
Ceramide signaling pathway	2.94	0.004	0.014	3	CASP8, MAP3K1, PDGFA	The Pathway Interaction Database (PID, http://pid.nci.nih.gov) is a freely available collection of curated and peer-reviewed pathways composed of human molecular signaling and regulatory events and key cellular processes. Created in a collaboration between the US National Cancer Institute and Nature Publishing Group, the database serves as a research tool for the cancer research community and oth…
p75 NTR receptor-mediated signalling	2.8	0.0048	0.016	4	AKAP13, ARHGEF9, NGEF, RHOA
Genes encoding structural ECM glycoproteins	2.71	0.0051	0.016	7	CRELD2, EFEMP1, EMILIN3, LTBP1, LTBP2, RSPO2, THBS4	One hallmark of ECM proteins is their domain-based structure. Exploiting this characteristic, we established a list of diagnostic InterPro domains commonly found in ECM proteins. This domain list was used to screen the UniProt protein database. We know that some of the domains used to select positively for ECM proteins are also found in transmembrane receptors and proteins involved in cell adhesi…
Autoimmune thyroid disease	2.76	0.0053	0.016	3	HLA-A, HLA-F, HLA-G	The classification of autoimmune throid disease (AITD) includes Hashimoto's thyroiditis (HT) or chronic autoimmune thyroiditis and its variants, Graves' disease (GD) and autoimmune atrophic thyroiditis or primary myxedema. HT is characterized by the presence of goitre, thyroid autoantibodies against thyroid peroxidase (TPO) and thyroglobulin (Tg) in serum and varying degrees of thyroid dysfunctio…
Caspase cascade in apoptosis	2.76	0.0053	0.016	3	CASP8, DFFA, MAP3K1	The Pathway Interaction Database (PID, http://pid.nci.nih.gov) is a freely available collection of curated and peer-reviewed pathways composed of human molecular signaling and regulatory events and key cellular processes. Created in a collaboration between the US National Cancer Institute and Nature Publishing Group, the database serves as a research tool for the cancer research community and oth…
Apoptotic execution phase	2.72	0.0057	0.017	3	CASP8, DFFA, PKP1
Apoptosis	2.63	0.0064	0.019	4	CASP8, DFFA, IL3, TNFRSF10B	Apoptosis is a genetically controlled mechanisms of cell death involved in the regulation of tissue homeostasis. The 2 major pathways of apoptosis are the extrinsic (Fas and other TNFR superfamily members and ligands) and the intrinsic (mitochondria-associated) pathways, both of which are found in the cytoplasm. The extrinsic pathway is triggered by death receptor engagement, which initiates a si…
TGF-beta receptor signaling	2.63	0.0065	0.019	3	RHOA, SMAD7, TGFB1	The Pathway Interaction Database (PID, http://pid.nci.nih.gov) is a freely available collection of curated and peer-reviewed pathways composed of human molecular signaling and regulatory events and key cellular processes. Created in a collaboration between the US National Cancer Institute and Nature Publishing Group, the database serves as a research tool for the cancer research community and oth…
Prostate cancer	2.57	0.0071	0.019	4	AR, MTOR, PDGFA, SRD5A2	The identification of key molecular alterations in prostate-cancer cells implicates carcinogen defenses (GSTP1), growth-factor-signaling pathways (NKX3.1, PTEN, and p27), and androgens (AR) as critical determinants of the phenotype of prostate-cancer cells. Glutathione S-transferases (GSTP1) are detoxifying enzymes that catalyze conjunction of glutathione with harmful, electrophilic molecules, th…
Transport of glucose and other sugars, bile salts and organic acids, metal ions and amine compounds	2.57	0.0071	0.019	4	HEPH, SLC22A4, SLC22A5, SLC39A8
Genes related to Wnt-mediated signal transduction	2.57	0.0071	0.019	4	DAAM1, RPL13A, WNT10A, WNT3
HIV-I Nef: negative effector of Fas and TNF	2.52	0.0078	0.021	3	CASP8, DFFA, MAP3K1	HIV infection leads to drastic declines in CD4 T helper cells, in part through apoptosis of uninfected cells. Apoptosis of uninfected cells may be induced through the expression of Fas ligand on the surface of HIV-infected cells, stimulating the Fas-dependent apoptotic pathway in cells that come in contact with infected cells. The NEF protein expressed by HIV may play induce the expression of Fas…
Axon guidance	2.49	0.0081	0.021	5	EPHA4, NGEF, PLXNA1, RHOA, SEMA4D	Axon guidance represents a key stage in the formation of neuronal network. Axons are guided by a variety of guidance factors, such as netrins, ephrins, Slits, and semaphorins. These guidance cues are read by growth cone receptors, and signal transduction pathways downstream of these receptors converge onto the Rho GTPases to elicit changes in cytoskeletal organization that determine which way the…
Cell death signalling via NRAGE, NRIF and NADE	2.45	0.0088	0.022	3	AKAP13, ARHGEF9, NGEF
Coregulation of Androgen receptor activity	2.41	0.0093	0.023	3	AR, CASP8, CDKN2A	The Pathway Interaction Database (PID, http://pid.nci.nih.gov) is a freely available collection of curated and peer-reviewed pathways composed of human molecular signaling and regulatory events and key cellular processes. Created in a collaboration between the US National Cancer Institute and Nature Publishing Group, the database serves as a research tool for the cancer research community and oth…
Glioma	2.28	0.012	0.027	3	CDKN2A, MTOR, PDGFA	Glioblastoma multiforme (GBM) formation is either de novo (primary GBMs) or due to the progression of a lower grade glioma to a higher grade one through the acquisition of additional mutations (secondary GBMs). In primary GBM, disruption of the p53 pathway often occurs through loss of ARF, or less frequently through amplification of MDM2. Disruption of the RB pathway occurs through loss of INK4A.…
IL4-mediated signaling events	2.28	0.012	0.027	3	IRF4, MTOR, SPI1	The Pathway Interaction Database (PID, http://pid.nci.nih.gov) is a freely available collection of curated and peer-reviewed pathways composed of human molecular signaling and regulatory events and key cellular processes. Created in a collaboration between the US National Cancer Institute and Nature Publishing Group, the database serves as a research tool for the cancer research community and oth…
Immunoregulatory interactions between a Lymphoid and a non-Lymphoid cell	2.28	0.012	0.027	3	HLA-A, HLA-F, HLA-G
Fas Signaling Pathway	2.28	0.012	0.027	3	CASP8, DFFA, MAP3K1
Melanogenesis	2.27	0.012	0.027	4	KITLG, MC1R, WNT10A, WNT3	Cutaneous melanin pigment plays a critical role in camouflage, mimicry, social communication, and protection against harmful effects of solar radiation. Melanogenesis is under complex regulatory control by multiple agents. The most important positive regulator of melanogenesis is the MC1 receptor with its ligands melanocortic peptides. MC1R activates the cyclic AMP (cAMP) response-element binding…
Signaling events mediated by HDAC Class I	2.25	0.012	0.027	3	HDAC4, HDAC9, SMAD7	The Pathway Interaction Database (PID, http://pid.nci.nih.gov) is a freely available collection of curated and peer-reviewed pathways composed of human molecular signaling and regulatory events and key cellular processes. Created in a collaboration between the US National Cancer Institute and Nature Publishing Group, the database serves as a research tool for the cancer research community and oth…
Semaphorin interactions	2.25	0.012	0.027	3	PLXNA1, RHOA, SEMA4D
Signaling by NOTCH	2.25	0.012	0.027	4	HDAC4, HDAC9, MAML2, RBX1
Regulation of Telomerase	2.19	0.013	0.029	3	MTOR, SMG6, TGFB1	The Pathway Interaction Database (PID, http://pid.nci.nih.gov) is a freely available collection of curated and peer-reviewed pathways composed of human molecular signaling and regulatory events and key cellular processes. Created in a collaboration between the US National Cancer Institute and Nature Publishing Group, the database serves as a research tool for the cancer research community and oth…
Apoptosis	2.18	0.014	0.03	5	CASP8, DFFA, PKP1, PSMC3, TNFRSF10B
AP-1 transcription factor network	2.13	0.015	0.031	3	CDKN2A, HLA-A, TGFB1	The Pathway Interaction Database (PID, http://pid.nci.nih.gov) is a freely available collection of curated and peer-reviewed pathways composed of human molecular signaling and regulatory events and key cellular processes. Created in a collaboration between the US National Cancer Institute and Nature Publishing Group, the database serves as a research tool for the cancer research community and oth…
Wnt signaling pathway	2.09	0.017	0.034	5	DAAM1, RBX1, RHOA, WNT10A, WNT3	Wnt proteins are secreted morphogens that are required for basic developmental processes, such as cell-fate specification, progenitor-cell proliferation and the control of asymmetric cell division, in many different species and organs. There are at least three different Wnt pathways: the canonical pathway, the planar cell polarity (PCP) pathway and the Wnt/Ca2+ pathway. In the canonical Wnt pathw…
RIG-I/MDA5 mediated induction of IFN-alpha/beta pathways	2.04	0.017	0.034	3	CASP8, MAP3K1, UBA7
Class I MHC mediated antigen processing and presentation	2.07	0.018	0.035	7	ATG7, HLA-A, HLA-F, HLA-G, PSMC3, RBX1, UBA7
Interferon Signaling	1.98	0.02	0.04	5	HLA-A, HLA-F, HLA-G, IRF4, UBA7
Signaling by PDGF	1.92	0.022	0.042	4	ITPR2, MTOR, PDGFA, THBS4
Signaling events mediated by Hepatocyte Growth Factor Receptor (c-Met)	1.86	0.023	0.044	3	MAP3K1, MTOR, RHOA	The Pathway Interaction Database (PID, http://pid.nci.nih.gov) is a freely available collection of curated and peer-reviewed pathways composed of human molecular signaling and regulatory events and key cellular processes. Created in a collaboration between the US National Cancer Institute and Nature Publishing Group, the database serves as a research tool for the cancer research community and oth…
Signalling by NGF	1.85	0.026	0.049	6	AKAP13, ARHGEF9, ITPR2, MTOR, NGEF, RHOA
Cell cycle	1.79	0.027	0.049	4	CDKN2A, CDKN2B, RBX1, TGFB1	Mitotic cell cycle progression is accomplished through a reproducible sequence of events, DNA replication (S phase) and mitosis (M phase) separated temporally by gaps known as G1 and G2 phases. Cyclin-dependent kinases (CDKs) are key regulatory enzymes, each consisting of a catalytic CDK subunit and an activating cyclin subunit. CDKs regulate the cell's progression through the phases of the cell …
C-MYB transcription factor network	1.76	0.027	0.049	3	CDKN2A, KITLG, SPI1	The Pathway Interaction Database (PID, http://pid.nci.nih.gov) is a freely available collection of curated and peer-reviewed pathways composed of human molecular signaling and regulatory events and key cellular processes. Created in a collaboration between the US National Cancer Institute and Nature Publishing Group, the database serves as a research tool for the cancer research community and oth…
